# Phagocytic predation by the fungivorous amoeba *Protostelium aurantium* targets metal ion and redox homeostasis

**DOI:** 10.1101/690503

**Authors:** Silvia Radosa, Jakob L. Sprague, Renáta Tóth, Thomas Wolf, Marcel Sprenger, Sascha Brunke, Gianni Panagiotou, Jörg Linde, Attila Gácser, Falk Hillmann

**Affiliations:** Junior Research Group *Evolution of Microbial Interaction*, Leibniz Institute for Natural Product Research and Infection Biology - Hans Knöll Institute (HKI), Jena, Germany; Institute of Microbiology, Friedrich Schiller University Jena, Jena, Germany; Department of Microbiology, University of Szeged, Szeged, Hungary; Research Group Systems Biology and Bioinformatics, Leibniz Institute for Natural Product Research and Infection Biology - Hans Knöll Institute (HKI), Jena, Germany; Department of Microbial Pathogenicity Mechanisms, Leibniz Institute for Natural Product Research and Infection Biology - Hans Knöll Institute (HKI), Jena, Germany; Institute of Bacterial Infections and Zoonoses, Federal Research Institute for Animal Health – Friedrich-Löffler-Institute, Jena, Germany

## Abstract

Predatory interactions among microbes are considered to be a major evolutionary driving force for biodiversity and the defense against phagocytic killing. The fungivorous amoeba *Protostelium aurantium* has a wide fungal food spectrum but strongly discriminates among major pathogenic members of the *Saccharomycotina*. While *C. albicans* is not recognized, *C. glabrata* is rapidly internalized, but remains undigested. Phagocytic killing and feeding by *P. aurantium* is highly effective for the third major fungal pathogen, *C. parapsilosis.* Here we show that the different prey patterns of the three yeasts were reflected by distinct transcriptional responses, indicating fungal copper and redox homeostasis as primary targets during intracellular killing of *C. parapsilosis*. Gene deletions in this fungus for the highly expressed copper exporter Crp1 and the peroxiredoxin Prx1 confirmed their role in copper and redox homeostasis, respectively and identified methionine biosynthesis as a ROS sensitive metabolic target during predation. Both, intact Cu export and redox homeostasis contributed to the survival of *C. parapsilosis* not only when encountering *P. aurantium*, but also in the presence of human macrophages. As both genes were found to be widely conserved within the entire *Candida* clade, our results suggest that they could be part of a basic tool-kit to survive phagocytic attacks by environmental predators.
