## Supplementary material for "Phagocytic predation by the fungivorous amoeba *Protostelium aurantium* targets metal ion and redox homeostasis": dataset S3_Core response_GOenrichment.xlsx

### Sheet: Heat Map
Common response																						Same response										Different response										GO enrichment analysis (GO term finder,CGD, http://www.candidagenome.org/cgi-bin/GO/goTermFinder)
Albicans		Parapsilosis		Glabrata																		Calb		Cpar		Cgla						Calb		Cpar		Cgla
30 min	60 min	30 min	60 min	30 min	60 min																4.19648
6.57046	6.06082	4.00894		1.88069	2.46151	orf19.780	DUR1,2	Urea amidolyase; hydrolyzes urea to CO2; use of urea as N source and for hyphal switch in macrophage; regulated by Nrg1/Hap43; required for virulence; promotes mouse kidney and brain colonization; rat catheter and flow model biofilm induced														6.57046	6.06082	4.00894		1.88069	2.46151	DUR1,2	orf19.780	DUR1,2			3.33711	-3.57939			1.97528	TUM1	orf19.1356
3.80359	6.91682	3.9966	4.46795	1.5331		orf19.5645	MET15	O-acetylhomoserine O-acetylserine sulfhydrylase; sulfur amino acid synthesis; immunogenic; Hog1, adherence-induced; brown color of mutant in Pb(2+) medium a visual selection; chlamydospore formation induced, F-12/CO2 biofilm induced														3.80359	6.91682	3.9966	4.46795	1.5331		MET17	orf19.5645	MET15		3.08636	3.28776	2.90537		-2.09621	-1.59977	CTP1	orf19.5870
4.02252	6.43005	4.1839	4.79084	2.76713	1.60524	orf19.5025	MET3	ATP sulfurlyase; sulfate assimilation; repressed by Met, Cys, Sfu1, or in fluconazole-resistant isolate; Hog1, caspofungin, white phase-induced; induced on biofilm formation, even in presence of Met and Cys; Spider, F-12/CO2 biofilm induced														4.02252	6.43005	4.1839	4.79084	2.76713	1.60524	MET3	orf19.5025	MET3		2.57831	3.16976	1.79872		-2.91679	-2.67942	LYS9	orf19.7448
5.29981	5.06216	2.72617	2.76091	2.83987	2.94484	orf19.3761	CDC54	Putative pre-replication complex helicase subunit; transcript regulated by Nrg1 and Mig1; periodic mRNA expression, peak at cell-cycle M/G1 phase; Hap43-induced														5.29981	5.06216	2.72617	2.76091	2.83987	2.94484	MCM4	orf19.3761	CDC54		2.75867	2.70815	3.5487		-3.66794	-5.33382	GAT1	orf19.1275
5.00423	4.93719	3.36203	3.12627		2.07981	orf19.5244	MCD4	Protein of major facilitator superfamily; has phosphodiesterase/nucleotide pyrophosphatase domain; similar to S. cerevisiae Mcd4p, which acts in GPI anchor biosynthesis; possibly an essential gene, disruptants not obtained by UAU1 method														5.00423	4.93719	3.36203	3.12627		2.07981	MCD4	orf19.5244	MCD4			2.3456		2.63457	-1.50351		DIC1	orf19.5628
4.83023	4.76481	5.13875	4.55066	3.07098	2.57657	orf19.5487	CDC46	Putative hexameric MCM complex subunit; predicted role in control of cell division; periodic mRNA expression. peak at cell-cycle M/G1 phase; regulated by tyrosol, cell density, Plc1; repressed by alpha pheromone in SpiderM medium														4.83023	4.76481	5.13875	4.55066	3.07098	2.57657	MCM5	orf19.5487	CDC46		2.42181	2.06195		-2.20859	2.09087	2.69548	MSM1	orf19.3950
4.98583	4.39285	3.04527		3.08857	3.6545	orf19.4716	GDH3	NADP-glutamate dehydrogenase; Nrg1, Plc1 regulated; hypha, hypoxia, Efg1-repressed; Rim101-induced at pH 8; GlcNAc, ciclopirox, ketoconazole induced; exp and stationary phase protein; Spider biofilm repressed; rat catheter biofilm induced														4.98583	4.39285	3.04527		3.08857	3.6545	GDH3	orf19.4716	GDH3		1.88769	2.06462	-2.01074	-2.73747	2.81781	3.25153	MSD1	orf19.4478
4.41193	4.60249	3.86478	4.22754	2.67299	3.54736	orf19.4725	SWI6	Putative component of the MBF and SBF transcription complexes involved in G1/S cell-cycle progression; periodic mRNA expression, peak at cell-cycle G1/S phase														4.41193	4.60249	3.86478	4.22754	2.67299	3.54736	SWI6	orf19.4725	SWI6		1.60699	2.02901	-2.03184	-1.95766	4.9565	5.89469	MAM33	orf19.7187
4.64558	4.3057	4.36386	4.64878	1.91021	2.07519	orf19.1901	MCM3	Putative DNA replication protein; periodic mRNA expression, peak at cell-cycle M/G1 phase; Spider biofilm induced														4.64558	4.3057	4.36386	4.64878	1.91021	2.07519	MCM3	orf19.1901	MCM3			1.80265		-2.03889		1.63757	APE3	orf19.3591
3.38596	4.63189	3.44976	3.80782	2.10046		orf19.4099	ECM17	Putative sulfite reductase beta subunit; role in cell wall biogenesis; regulated by Tsa1/Tsa1B in H2O2 stress; Gcn4-regulated; Tbf1-activated; Hap43-repressed; Spider, flow, F-12/CO2 model biofilm induced														3.38596	4.63189	3.44976	3.80782	2.10046		MET5	orf19.4099	ECM17		1.66325			-1.71099	2.69748	2.26728	ADO1	orf19.5591
3.49299	4.12429	3.94868	3.4778	2.78131	3.4057	orf19.5801	RNR21	Ribonucleoside-diphosphate reductase; regulated by tyrosol and cell density; ciclopirox olamine, fluconazole or flucytosine induced; regulated by Sef1, Sfu1, and Hap43														3.49299	4.12429	3.94868	3.4778	2.78131	3.4057	RNR2	orf19.5801	RNR21		-1.63662		-1.56508	-1.76106	2.01842	2.37626	VAM6	orf19.1567
4.03798	3.31692	3.79991	2.44221	2.7747	2.60139	orf19.6254	ANT1	Peroxisomal adenine nucleotide transporter; role in beta-oxidation of medium-chain fatty acid and peroxisome proliferation; rat catheter biofilm induced														4.03798	3.31692	3.79991	2.44221	2.7747	2.60139	ANT1	orf19.6254	ANT1		-2.11928	-1.61982	-2.35917	-2.80366	2.31907	2.8076	COQ11	orf19.7092
3.33707	3.3768	2.00661	2.11641		2.0248	orf19.2322.3	ERP5	Protein involved in ER to Golgi transport; rat catheter and Spider biofilm repressed														3.33707	3.3768	2.00661	2.11641		2.0248	ERP5	orf19.2322.3	ERP5		-1.99133		4.19232			-2.02542	MUP3	orf19.321
2.7164	3.08361	3.37679	4.16123	1.85466		orf19.3106	MET16	Putative 3'-phosphoadenylsulfate reductase; sulfur amino acid metabolism; reports differ on regulation during biofilm formation; fungal-specific; possibly an essential gene, disruptants not obtained by UAU1 method; Hap43p-repressed gene														2.7164	3.08361	3.37679	4.16123	1.85466		MET16	orf19.3106	MET16		-2.26708	-1.77718	-3.09616	-1.92079	1.90631	1.97392	ART5	orf19.3041
	2.89959	1.79627			2.28282	orf19.3770	ARG8	Putative acetylornithine aminotransferase; Gcn2, Gcn4 regulated; rat catheter biofilm induced; Spider biofilm induced															2.89959	1.79627			2.28282	ARG8	orf19.3770	ARG8			-2.02614	1.59022		-1.6099	-1.93977	CTA1	orf19.6229
2.58517	2.81636	2.16451	2.83725	3.05053	3.53275	orf19.4311	YNK1	Nucleoside diphosphate kinase (NDP kinase); homo-hexameric; soluble protein in hyphae; flucytosine induced; biofilm induced; macrophage-induced protein; stationary phase enriched protein; Spider biofilm repressed														2.58517	2.81636	2.16451	2.83725	3.05053	3.53275	YNK1	orf19.4311	YNK1		-1.94605	-2.51424	-1.83103		2.21222	2.26596	ERO1	orf19.4871
3.33852	2.05778		1.60385	2.10409	2.48212	orf19.6812	PMT2	Protein mannosyltransferase (PMT) with roles in hyphal growth and drug sensitivity; member of the PMT family which includes Pmt1p, Pmt2p, Pmt4p, Pmt5p, and Pmt6p; induced during cell wall regeneration; essential														3.33852	2.05778		1.60385	2.10409	2.48212	PMT2	orf19.6812	PMT2		-2.18718	-2.31944	-2.04846			1.83586	SCW11	orf19.3893
2.3255	2.76751	2.54757	3.18901	1.93949	1.79681	orf19.657	SAM2	S-adenosylmethionine synthetase; localizes to surface of hyphae, not yeast cells; alkaline, Hog1-induced; farnesol-downregulated; F-12/CO2 early biofilm induced; Spider biofilm repressed														2.3255	2.76751	2.54757	3.18901	1.93949	1.79681	SAM2	orf19.657	SAM2		-2.82446	-1.82767		-2.12841		1.87571	DOS2	orf19.5030
2.3637	2.55799		2.0438	3.32231	4.04409	orf19.1154	EGD1	Putative GAL4 DNA-binding enhancer protein; soluble protein in hyphae; biofilm induced; macrophage/pseudohyphal-induced; equal level of protein in exponential and stationary growth phase yeast cultures; Spider biofilm repressed														2.3637	2.55799		2.0438	3.32231	4.04409	EGD1	orf19.1154	EGD1		-3.23334	-1.92073		2.16753	3.14501	4.34264	SUR7	orf19.3414
2.11795	2.67131	2.73335	2.69903		1.54973	orf19.24	RTA2	Flippase; sphingolipid long chain base release; mediates calcineurin-dependent resistance to azoles; stress-associate; Plc1, Ca2+, calcineurin-regulated; ketoconazole, caspofungin induced; Spider biofilm induced; flow biofilm repressed														2.11795	2.67131	2.73335	2.69903		1.54973	RSB1	orf19.24	RTA2		-3.00444	-2.35121	-5.80144	-4.55203		2.38644	POF1	orf19.4953
2.35428	2.38698	3.06271	1.79499	1.53612		orf19.1613	ILV2	Putative acetolactate synthase; regulated by Gcn4p; induced by amino acid starvation (3-AT treatment); stationary phase enriched protein														2.35428	2.38698	3.06271	1.79499	1.53612		ILV2	orf19.1613	ILV2		-3.81024	-2.21835	-1.6037	-2.83893	1.61996	1.94987	TPI1	orf19.6745
2.38403	2.23919	2.11585	2.98081	1.62232	2.29959	orf19.2250	SPE3	Putative spermidine synthase; predicted role in pantothenate and spermidine biosynthesis; Spider biofilm repressed														2.38403	2.23919	2.11585	2.98081	1.62232	2.29959	SPE3	orf19.2250	SPE3		-4.7249	-3.71747	-2.525	-2.53023	1.95493	2.07934	PFK2	orf19.6540
2.49946	2.08912	1.63703	1.71591	2.19064	2.96273	orf19.30	SPF1	P-type calcium-transporting ATPase, involved in control of calcium homeostasis, response to ER stress, hyphal growth, biofilm formation and virulence														2.49946	2.08912	1.63703	1.71591	2.19064	2.96273	SPF1	orf19.30	SPF1		-5.94717	-4.87533	-4.18948	-3.48829	1.87983	1.90903	PFK1	orf19.3967
2.24035	2.27726	1.58231	1.91451	3.43491	4.17666	orf19.1031	HMG1	HMG-CoA reductase; enzyme of sterol pathway; inhibited by lovastatin; gene not transcriptionally regulated in response to lovastatin and fluconazole														2.24035	2.27726	1.58231	1.91451	3.43491	4.17666	HMG1	orf19.1031	HMG1
1.88292	2.56996	2.51137		2.01109	2.96151	orf19.2098	ARO8	Aromatic transaminase of the Ehrlich fusel oil pathway of aromatic alcohol biosynthesis; Rim101 independent alkaline induction; protein abundance affected by URA3 expression in CAI-4 strain; Gcn4-regulated; stationary phase enriched														1.88292	2.56996	2.51137		2.01109	2.96151	ARO8	orf19.2098	ARO8
2.10231		3.22827	1.98662	2.42775	1.95651	orf19.1288	FOX2	3-hydroxyacyl-CoA epimerase; fatty acid beta-oxidation; induced by phagocytosis; regulated by Mig1, by white-opaque switch, by DNA methylation; transcriptional activation by oleate requires Ctf1; rat catheter and Spider biofilm induced														2.10231		3.22827	1.98662	2.42775	1.95651	FOX2	orf19.1288	FOX2
2.08557			2.59622	3.09455	3.60559	orf19.2650.1		Mitochondrial ribosomal protein of the small subunit; Spider biofilm repressed														2.08557			2.59622	3.09455	3.60559	MRP10	orf19.2650.1	MRP10
2.32957	1.71457	2.13111	2.79801		1.84036	orf19.4560	BFR1	Protein involved in the maintenance of normal ploidy; S. cerevisiae ortholog cofers Brefeldin A resistance; stationary phase enriched protein; Spider biofilm repressed														2.32957	1.71457	2.13111	2.79801		1.84036	BFR1	orf19.4560	BFR1
1.91076	2.08889		2.45045		1.77032	orf19.5996.1	RPS19A	Putative ribosomal protein S19; protein level decreases in stationary phase cultures; Spider biofilm repressed														1.91076	2.08889		2.45045		1.77032	RPS19A	orf19.5996.1	RPS19A
1.90639			1.75253	2.63508	3.07761	orf19.269	SES1	Seryl-tRNA synthetase; charges the tRNA that recognizes the CUG codon, which typically specifies Leu, but specifies Ser in C. albicans; complements S. cerevisiae ses1 mutant viability; soluble protein in hyphae; macrophage-regulated														1.90639			1.75253	2.63508	3.07761	SES1	orf19.269	SES1
1.89707		3.4132		2.28208	1.78144	orf19.1652	POX1-3	Predicted acyl-CoA oxidase; farnesol regulated; stationary phase enriched protein; Spider biofilm induced														1.89707		3.4132		2.28208	1.78144	POX1	orf19.1652	POX1-3
1.73643	1.94859	2.09303	2.92197	2.3927	2.74174	orf19.7015	RPP0	Putative ribosomal protein; antigenic in mouse; repressed upon phagocytosis by murine macrophage; induced by Tbf1; overlaps orf19.7014; Spider biofilm repressed														1.73643	1.94859	2.09303	2.92197	2.3927	2.74174	RPP0	orf19.7015	RPP0
1.86431	1.7389	4.58175	4.57079	3.74505	4.29357	orf19.6907		Protein of unknown function														1.86431	1.7389	4.58175	4.57079	3.74505	4.29357	CMR1	orf19.6907	CMR1
1.72818	1.87326		2.04324	3.61397	3.65429	orf19.1232	VRG4	GDP-mannose transporter; essential; required for glycosylation, hyphal growth; functional homolog of S. cerevisiae Vrg4p, which imports GDP-mannose from cytoplasm to Golgi for protein and lipid mannosylation; no mammalian homolog														1.72818	1.87326		2.04324	3.61397	3.65429	VRG4	orf19.1232	VRG4
1.6917	1.76918	2.52404	2.22452		1.67665	orf19.2754	TIM13	Predicted mitochondrial intermembrane space protein with a role in protein import into mitochondria														1.6917	1.76918	2.52404	2.22452		1.67665	TIM13	orf19.2754	TIM13
	1.7115	5.85445	6.65243	4.06769	4.23175	orf19.1115	GUK1	Putative guanylate kinase; identified in extracts from biofilm and planktonic cells; protein level decrease in stationary phase cultures; Hap43p-induced gene															1.7115	5.85445	6.65243	4.06769	4.23175	GUK1	orf19.1115	GUK1
1.55344	1.70154		1.75335	1.90961	2.03045	orf19.930	PET9	Mitochondrial ADP/ATP carrier protein involved in ATP biosynthesis; possible lipid raft component; 3 predicted transmembrane helices; flucytosine induced; ketoconazole-induced; downregulated by Efg1p														1.55344	1.70154		1.75335	1.90961	2.03045	PET9	orf19.930	PET9
1.62424			2.33434		1.62578	orf19.3037		Putative poly(A)-binding protein; regulated by Gcn4p; induced in response to amino acid starvation (3-AT treatment); protein present in exponential and stationary growth phase yeast cultures														1.62424			2.33434		1.62578	PAB1	orf19.3037	PAB1
1.51115	1.70599	2.39653	2.84981		1.79349	orf19.3789	RPL24A	Predicted ribosomal protein; downregulated upon phagocytosis by murine macrophage; intron in 5'-UTR; Hap43-induced; Spider biofilm repressed														1.51115	1.70599	2.39653	2.84981		1.79349	RPL24A	orf19.3789	RPL24A
	1.60392	2.4125	3.31343	2.72595	2.86947	orf19.2992	RPP1A	Conserved acidic ribosomal protein; likely role in regulation of translation elongation; interacts with Rpp2B; 1 of 4 similar C. albicans ribosomal proteins (Rpp1A, Rpp1Bp, Rpp2A, Rpp2B); Hap43-induced; Spider biofilm repressed															1.60392	2.4125	3.31343	2.72595	2.86947	RPP1A	orf19.2992	RPP1A
1.65858	1.53529	1.85535	2.60035	2.72344	3.49065	orf19.7382	CAM1	Putative translation elongation factor eEF1 gamma; protein level decreased in stationary phase cultures; Spider biofilm repressed														1.65858	1.53529	1.85535	2.60035	2.72344	3.49065	CAM1	orf19.7382	CAM1
	1.59678	2.57893	3.25647	2.46353	2.67904	orf19.6220.4		Ribosomal 60S subunit protein; Spider biofilm repressed															1.59678	2.57893	3.25647	2.46353	2.67904	RPL34B	orf19.6220.4	RPL34B
1.58989		2.38201	2.05732	5.96501	6.04208	orf19.3653	FAT1	Predicted enzyme of sphingolipid biosynthesis; upregulated in biofilm														1.58989		2.38201	2.05732	5.96501	6.04208	FAT1	orf19.3653	FAT1
	1.57935		1.76951	1.86756	2.5641	orf19.3616	ERG9	Putative farnesyl-diphosphate farnesyl transferase (squalene synthase); sterol biosynthesis pathway; likely essential for growth; regulated by fluconazole, lovastatin; amphotericin B, caspofungin repressed; Spider biofilm repressed															1.57935		1.76951	1.86756	2.5641	ERG9	orf19.3616	ERG9
	1.5761	2.09428	2.79219	2.82202	3.05266	orf19.5927	RPS15	Putative ribosomal protein; macrophage/pseudohyphal-induced after 16 h; repressed upon phagocytosis by murine macrophage; Spider biofilm repressed															1.5761	2.09428	2.79219	2.82202	3.05266	RPS15	orf19.5927	RPS15
1.52246	1.60877	2.31971	2.86851	1.52107	2.2365	orf19.2111.2	RPL38	60S ribosomal ribosomal protein subunit; genes encoding cytoplasmic ribosomal subunits, translation factors, tRNA synthetases are downregulated upon phagocytosis by murine macrophage														1.52246	1.60877	2.31971	2.86851	1.52107	2.2365	RPL38	orf19.2111.2	RPL38
	1.53438	2.83928	3.8083		1.80418	orf19.6906	ASC1	40S ribosomal subunit similar to G-beta subunits; glucose or N starvation induced filamentation; required for virulence in mice; snoRNA snR24 encoded in ASC1 intron; repressed in stationary phase; GlcNAc-induced; Spider biofilm repressed															1.53438	2.83928	3.8083		1.80418	ASC1	orf19.6906	ASC1
	1.52456		2.33164	4.4207	5.34413	orf19.3558		Protein of unknown function															1.52456		2.33164	4.4207	5.34413	ERP3	orf19.3558	ERP3
-1.51267			-2.41788	-1.93727	-2.11247	orf19.5125		Protein of unknown function; induced by ketoconazole; Spider, F-12/CO2 and flow model biofilm induced														-1.51267			-2.41788	-1.93727	-2.11247	YLR149C	orf19.5125	C7_03280C_A
-2.41709	-2.03098	-1.6769	-1.63899		-1.98196	orf19.1945	AUR1	Inositolphosphorylceramide (IPC) synthase; catalyzes the key step in sphingolipid biosynthesis; antifungal drug target; flow model biofilm induced; Spider biofilm induced														-2.41709	-2.03098	-1.6769	-1.63899		-1.98196	AUR1	orf19.1945	AUR1
-3.0245	-1.95638	-3.97042	-3.37197	-1.64707	-1.97987	orf19.5815	SCT2	Putative glycerol-3-phosphate acyltransferase; fungal-specific (no human or murine homolog)														-3.0245	-1.95638	-3.97042	-3.37197	-1.64707	-1.97987	GPT2	orf19.5815	SCT2
-3.07596	-3.1181		-2.69185		-2.8454	orf19.5117	OLE1	Fatty acid desaturase, essential protein involved in oleic acid synthesis; required for aerobic hyphal growth and chlamydospore formation; subject to hypoxic regulation; fluconazole-induced; caspofungin repressed; Hap43p-induced														-3.07596	-3.1181		-2.69185		-2.8454	OLE1	orf19.5117	OLE1
-3.32398	-4.33284	-4.05625	-3.3018	-2.69033	-2.39851	orf19.4274	PUT1	Putative proline oxidase; alkaline upregulated by Rim101; flow model biofilm induced; Spider biofilm induced														-3.32398	-4.33284	-4.05625	-3.3018	-2.69033	-2.39851	PUT1	orf19.4274	PUT1
-4.14459	-3.54793	-2.21824		-1.64895	-2.26718	orf19.385	GCV2	Glycine decarboxylase P subunit; protein of glycine catabolism; repressed by Efg1; Hog1-induced; induced by Rim101 at acid pH; transcript induced in elevated CO2; stationary phase enriched protein														-4.14459	-3.54793	-2.21824		-1.64895	-2.26718	GCV2	orf19.385	GCV2
-3.25783	-4.80274	-2.15556	-3.82216	-1.53382	-1.93162	orf19.7445		Ortholog of S.c. Vid24; a peripheral membrane protein located at Vid (vacuole import and degradation) vesicles; regulated by Sef1, Sfu1, and Hap43; Spider biofilm induced														-3.25783	-4.80274	-2.15556	-3.82216	-1.53382	-1.93162	VID24	orf19.7445	VID24
-4.99481	-3.09321		-2.56387	-1.65402	-1.79435	orf19.2480.1	AUT7	Putative autophagosome protein; macrophage/pseudohyphal-repressed; alternatively spliced intron in 5' UTR; Spider biofilm induced														-4.99481	-3.09321		-2.56387	-1.65402	-1.79435	ATG8	orf19.2480.1	AUT7
Opposite response
Albicans		Parapsilosis		Glabrata
30 min	60 min	30 min	60 min	30 min	60 min
	3.33711	-3.57939			1.97528	orf19.1356	TUM1	Protein of unknown function
3.08636	3.28776	2.90537		-2.09621	-1.59977	orf19.5870	CTP1	Putative citrate transport protein; flucytosine induced; amphotericin B repressed, caspofungin repressed; Hap43p-induced gene
2.57831	3.16976	1.79872		-2.91679	-2.67942	orf19.7448	LYS9	Saccharopine dehydrogenase; lysine biosynthesis; soluble protein in hyphae; amphotericin B repressed; Gcn4-regulated; colony morphology-related gene regulation by Ssn6; protein present in exponential and stationary growth phase yeast
2.75867	2.70815	3.5487		-3.66794	-5.33382	orf19.1275	GAT1	GATA-type transcription factor; regulator of nitrogen utilization; required for nitrogen catabolite repression and utilization of isoleucine, tyrosine and tryptophan N sources; required for virulence in a mouse systemic infection model
	2.3456		2.63457	-1.50351		orf19.5628	DIC1	Mitochondrial dicarboxylate transporter; possibly an essential gene, disruptants not obtained by UAU1 method
2.42181	2.06195		-2.20859	2.09087	2.69548	orf19.3950	MSM1	Mitochondrial methionyl-tRNA synthetase (MetRS); functionally complements methionine auxotrophy of an E. coli MetRS mutant; transcript regulated by Nrg1; flow model biofilm induced
1.88769	2.06462	-2.01074	-2.73747	2.81781	3.25153	orf19.4478	MSD1	Protein of unknown function
1.60699	2.02901	-2.03184	-1.95766	4.9565	5.89469	orf19.7187	MAM33	Putative mitochondrial acidic matrix protein; regulated by Ssn6p; protein present in exponential and stationary growth phase yeast cultures
	1.80265		-2.03889		1.63757	orf19.3591	APE3	Putative vacuolar aminopeptidase Y,; regulated by Gcn2 and Gcn4; rat catheter and Spider biofilm repressed
1.66325			-1.71099	2.69748	2.26728	orf19.5591	ADO1	Adenosine kinase; heterozygous null mutant is resistant to cordycepin in C. albicans fitness test; ketoconazole-induced; protein level decrease in stationary phase cultures; sumoylation target; Spider biofilm repressed
-1.63662		-1.56508	-1.76106	2.01842	2.37626	orf19.1567	VAM6	Protein of unknown function
-2.11928	-1.61982	-2.35917	-2.80366	2.31907	2.8076	orf19.7092	COQ11	Putative NAD dependent epimerase/dehydratase family protein; Spider biofilm repressed
-1.99133		4.19232			-2.02542	orf19.321	MUP3	Protein of unknown function
-2.26708	-1.77718	-3.09616	-1.92079	1.90631	1.97392	orf19.3041	ART5	Protein of unknown function
	-2.02614	1.59022		-1.6099	-1.93977	orf19.6229	CAT1	Catalase; resistance to oxidative stress, neutrophils, peroxide; role in virulence; regulated by iron, ciclopirox, fluconazole, carbon source, pH, Rim101, Ssn6, Hog1, Hap43, Sfu1, Sef1, farnesol, core stress response; Spider biofilm induced
-1.94605	-2.51424	-1.83103		2.21222	2.26596	orf19.4871	ERO1	Ortholog of S. cerevisiae Ero1; role in formation of disulfide bonds in the endoplasmic reticulum; fluconazole-induced; induced by Mnl1 under weak acid stress; Spider biofilm induced
-2.18718	-2.31944	-2.04846			1.83586	orf19.3893	SCW11	Cell wall protein; repressed in ace2 mutant; repressed in core caspofungin response; induced in high iron; possibly an essential gene, disruptants not obtained by UAU1 method; rat catheter and Spider biofilm repressed
-2.82446	-1.82767		-2.12841		1.87571	orf19.5030	DOS2	Protein of unknown function; induced during planktonic growth
-3.23334	-1.92073		2.16753	3.14501	4.34264	orf19.3414	SUR7	Protein required for normal cell wall, plasma membrane, cytoskeletal organization, endocytosis; localizes to eisosome subdomains of plasma membrane; four transmembrane motifs; mutant shows ectopic, chitin-rich cell wall; fluconazole-induced
-3.00444	-2.35121	-5.80144	-4.55203		2.38644	orf19.4953	POF1	Putative ATPase; predicted role in ER-associated protein catabolism; induced during chlamydospore formation in both C. albicans and C. dubliniensis; rat catheter biofilm repressed
-3.81024	-2.21835	-1.6037	-2.83893	1.61996	1.94987	orf19.6745	TPI1	Triose-phosphate isomerase; antigenic in mouse/human; mutation affects filamentation; macrophage-repressed; protein in exponential and stationary growth phase yeast; possibly essential; flow model biofilm induced; Spider biofilm repressed
-4.7249	-3.71747	-2.525	-2.53023	1.95493	2.07934	orf19.6540	PFK2	Phosphofructokinase beta subunit; fructose 2,6-bisphosphate, AMP activated; ATP inhibited; phagocytosis, hyphal repressed; fluconazole-induced; stationary-phase enriched; flow model biofilm induced; rat catheter/Spider biofilm repressed
-5.94717	-4.87533	-4.18948	-3.48829	1.87983	1.90903	orf19.3967	PFK1	Phosphofructokinase alpha subinit; activated by fructose 2,6-bisphosphate, AMP, ATP inhibited; activity reduced on hyphal induction; phagocytosis-repressed; fluconazole, flow model biofilm induced; rat catheter and Spider biofilm repressed

### Sheet: Commonly induced
GOID		GO_term	Cluster frequency	Cluster frequency %	Background frequency	Background frequency %	Corrected P-value	False discovery rate	X-fold enrich		Gene(s) annotated to the term
51097	0.00315	negative regulation of helicase activity	3 out of 48 genes, 6.2%	6.2	6 out of 6473 background genes, 0.1%	0.1	0.00315	0	62	SIGNIFICANT	CDC54:CDC46:MCM3
51095	0.00875	regulation of helicase activity	3 out of 48 genes, 6.2%	6.2	8 out of 6473 background genes, 0.1%	0.1	0.00875	0	62	SIGNIFICANT	CDC54:CDC46:MCM3
103	0.01855	sulfate assimilation	3 out of 48 genes, 6.2%	6.2	10 out of 6473 background genes, 0.2%	0.2	0.01855	0.0008	31	SIGNIFICANT	MET3:ECM17:MET16
6635	0.03366	fatty acid beta-oxidation	3 out of 48 genes, 6.2%	6.2	12 out of 6473 background genes, 0.2%	0.2	0.03366	0.003	31	SIGNIFICANT	ANT1:FOX2:POX1-3
34440	0.05512	lipid oxidation	3 out of 48 genes, 6.2%	6.2	14 out of 6473 background genes, 0.2%	0.2	0.05512	0.0032	31	INSIGN	ANT1:FOX2:POX1-3
19395	0.05512	fatty acid oxidation	3 out of 48 genes, 6.2%	6.2	14 out of 6473 background genes, 0.2%	0.2	0.05512	0.0033	31	INSIGN	ANT1:FOX2:POX1-3
96	0.0024	sulfur amino acid metabolic process	5 out of 48 genes, 10.4%	10.4	36 out of 6473 background genes, 0.6%	0.6	0.0024	0	17.3333	SIGNIFICANT	SAM2:MET3:ECM17:MET15:MET16
1901264	0.04933	carbohydrate derivative transport	4 out of 48 genes, 8.3%	8.3	35 out of 6473 background genes, 0.5%	0.5	0.04933	0.0028	16.6	SIGNIFICANT	ANT1:VRG4:MCD4:PET9
8652	0.00459	cellular amino acid biosynthetic process	7 out of 48 genes, 14.6%	14.6	106 out of 6473 background genes, 1.6%	1.6	0.00459	0	9.125	SIGNIFICANT	ARO8:ECM17:ILV2:MET15:ARG8:GDH3:MET16
1901607	0.02512	alpha-amino acid biosynthetic process	6 out of 48 genes, 12.5%	12.5	94 out of 6473 background genes, 1.5%	1.5	0.02512	0.0031	8.33333	SIGNIFICANT	ARO8:ILV2:MET15:ARG8:GDH3:MET16
1901605	0.01742	alpha-amino acid metabolic process	7 out of 48 genes, 14.6%	14.6	130 out of 6473 background genes, 2.0%	2	0.01742	0	7.3	SIGNIFICANT	SAM2:ARO8:ILV2:MET15:ARG8:GDH3:MET16
6520	0.00047	cellular amino acid metabolic process	10 out of 48 genes, 20.8%	20.8	194 out of 6473 background genes, 3.0%	3	0.00047	0	6.93333	SIGNIFICANT	SAM2:MET3:ARO8:ECM17:ILV2:SES1:MET15:ARG8:GDH3:MET16
6790	0.09747	sulfur compound metabolic process	6 out of 48 genes, 12.5%	12.5	120 out of 6473 background genes, 1.9%	1.9	0.09747	0.0081	6.57895	INSIGN	HMG1:SAM2:MET3:ECM17:MET15:MET16
16053	0.01292	organic acid biosynthetic process	8 out of 48 genes, 16.7%	16.7	171 out of 6473 background genes, 2.6%	2.6	0.01292	0	6.42308	SIGNIFICANT	ARO8:ECM17:SPE3:ILV2:MET15:ARG8:GDH3:MET16
46394	0.01292	carboxylic acid biosynthetic process	8 out of 48 genes, 16.7%	16.7	171 out of 6473 background genes, 2.6%	2.6	0.01292	0	6.42308	SIGNIFICANT	ARO8:ECM17:SPE3:ILV2:MET15:ARG8:GDH3:MET16
15931	0.04715	nucleobase-containing compound transport	7 out of 48 genes, 14.6%	14.6	152 out of 6473 background genes, 2.3%	2.3	0.04715	0.0029	6.34783	SIGNIFICANT	C1_03370W_A:ANT1:VRG4:MCD4:RPS15:RPS19A:PET9
19752	8.57e-06	carboxylic acid metabolic process	15 out of 48 genes, 31.2%	31.2	357 out of 6473 background genes, 5.5%	5.5	8.57e-06	0	5.67273	SIGNIFICANT	ANT1:SAM2:MET3:ARO8:ECM17:SPE3:FOX2:POX1-3:ILV2:SES1:MET15:ARG8:GDH3:MET16:FAT1
43436	1.29e-05	oxoacid metabolic process	15 out of 48 genes, 31.2%	31.2	368 out of 6473 background genes, 5.7%	5.7	1.29e-05	0	5.47368	SIGNIFICANT	ANT1:SAM2:MET3:ARO8:ECM17:SPE3:FOX2:POX1-3:ILV2:SES1:MET15:ARG8:GDH3:MET16:FAT1
6082	1.33e-05	organic acid metabolic process	15 out of 48 genes, 31.2%	31.2	369 out of 6473 background genes, 5.7%	5.7	1.33e-05	0	5.47368	SIGNIFICANT	ANT1:SAM2:MET3:ARO8:ECM17:SPE3:FOX2:POX1-3:ILV2:SES1:MET15:ARG8:GDH3:MET16:FAT1
44283	0.0061	small molecule biosynthetic process	10 out of 48 genes, 20.8%	20.8	258 out of 6473 background genes, 4.0%	4	0.0061	0	5.2	SIGNIFICANT	HMG1:ARO8:ECM17:SPE3:ERG9:ILV2:MET15:ARG8:GDH3:MET16
44281	3.86e-07	small molecule metabolic process	21 out of 48 genes, 43.8%	43.8	638 out of 6473 background genes, 9.9%	9.9	3.86e-07	0	4.42424	SIGNIFICANT	HMG1:DUR1,2:ANT1:SAM2:MET3:ARO8:RNR21:ECM17:SPE3:ERG9:FOX2:POX1-3:ILV2:SES1:MET15:ARG8:GDH3:MET16:YNK1:GUK1:FAT1
1901566	2.24e-07	organonitrogen compound biosynthetic process	24 out of 48 genes, 50.0%	50	838 out of 6473 background genes, 12.9%	12.9	2.24e-07	0	3.87597	SIGNIFICANT	RPP1A:C1_06890C_A:VRG4:MCD4:RPL38:ARO8:RNR21:ECM17:SPF1:SPE3:ILV2:SES1:RPS15:RPS19A:CAM1:PMT2:MET15:ARG8:GDH3:MET16:YNK1:C5_03290C_A:GUK1:RPP0
44249	2.32e-07	cellular biosynthetic process	30 out of 48 genes, 62.5%	62.5	1367 out of 6473 background genes, 21.1%	21.1	2.32e-07	0	2.96209	SIGNIFICANT	RPP1A:HMG1:C1_06890C_A:VRG4:SAM2:MCD4:CDC54:RPL38:ARO8:RNR21:ECM17:CDC46:SPF1:SPE3:MCM3:ERG9:ILV2:SES1:RPS15:RPS19A:CAM1:PMT2:MET15:ARG8:GDH3:MET16:YNK1:C5_03290C_A:GUK1:RPP0
1901576	2.41e-07	organic substance biosynthetic process	30 out of 48 genes, 62.5%	62.5	1369 out of 6473 background genes, 21.1%	21.1	2.41e-07	0	2.96209	SIGNIFICANT	RPP1A:HMG1:C1_06890C_A:VRG4:SAM2:MCD4:CDC54:RPL38:ARO8:RNR21:ECM17:CDC46:SPF1:SPE3:MCM3:ERG9:ILV2:SES1:RPS15:RPS19A:CAM1:PMT2:MET15:ARG8:GDH3:MET16:YNK1:C5_03290C_A:GUK1:RPP0
9058	5.32e-07	biosynthetic process	30 out of 48 genes, 62.5%	62.5	1412 out of 6473 background genes, 21.8%	21.8	5.32e-07	0	2.86697	SIGNIFICANT	RPP1A:HMG1:C1_06890C_A:VRG4:SAM2:MCD4:CDC54:RPL38:ARO8:RNR21:ECM17:CDC46:SPF1:SPE3:MCM3:ERG9:ILV2:SES1:RPS15:RPS19A:CAM1:PMT2:MET15:ARG8:GDH3:MET16:YNK1:C5_03290C_A:GUK1:RPP0
1901564	0.00016	organonitrogen compound metabolic process	29 out of 48 genes, 60.4%	60.4	1672 out of 6473 background genes, 25.8%	25.8	0.00016	0	2.34109	SIGNIFICANT	RPP1A:HMG1:DUR1,2:C1_06890C_A:VRG4:SAM2:MCD4:MET3:RPL38:ARO8:RNR21:ECM17:RTA2:SPF1:SPE3:ILV2:SES1:RPS15:RPS19A:CAM1:PMT2:MET15:ARG8:GDH3:MET16:YNK1:C5_03290C_A:GUK1:RPP0
44237	7.51e-06	cellular metabolic process	40 out of 48 genes, 83.3%	83.3	2835 out of 6473 background genes, 43.8%	43.8	7.51e-06	0	1.90183	SIGNIFICANT	RPP1A:HMG1:DUR1,2:ANT1:C1_06890C_A:VRG4:SAM2:EGD1:MCD4:CDC54:MET3:RPL38:ARO8:RNR21:ECM17:CDC46:RTA2:SPF1:SPE3:MCM3:ERG9:FOX2:POX1-3:ILV2:SES1:RPS15:RPS19A:CAM1:PMT2:MET15:BFR1:ARG8:GDH3:MET16:PET9:YNK1:C5_03290C_A:GUK1:FAT1:RPP0
71704	5.23e-05	organic substance metabolic process	39 out of 48 genes, 81.2%	81.2	2849 out of 6473 background genes, 44.0%	44	5.23e-05	0	1.84545	SIGNIFICANT	RPP1A:C1_03370W_A:HMG1:DUR1,2:ANT1:C1_06890C_A:VRG4:SAM2:MCD4:CDC54:MET3:RPL38:ARO8:RNR21:ECM17:CDC46:RTA2:SPF1:SPE3:MCM3:ERG9:FOX2:POX1-3:ILV2:SES1:RPS15:RPS19A:CAM1:PMT2:MET15:BFR1:ARG8:GDH3:MET16:YNK1:C5_03290C_A:GUK1:FAT1:RPP0
44238	0.0009	primary metabolic process	36 out of 48 genes, 75.0%	75	2678 out of 6473 background genes, 41.4%	41.4	0.0009	0	1.81159	SIGNIFICANT	RPP1A:HMG1:ANT1:C1_06890C_A:VRG4:SAM2:MCD4:CDC54:MET3:RPL38:ARO8:RNR21:ECM17:CDC46:RTA2:SPF1:MCM3:ERG9:FOX2:POX1-3:ILV2:SES1:RPS15:RPS19A:CAM1:PMT2:MET15:BFR1:ARG8:GDH3:MET16:YNK1:C5_03290C_A:GUK1:FAT1:RPP0
6807	0.00767	nitrogen compound metabolic process	33 out of 48 genes, 68.8%	68.8	2484 out of 6473 background genes, 38.4%	38.4	0.00767	0	1.79167	SIGNIFICANT	RPP1A:HMG1:DUR1,2:C1_06890C_A:VRG4:SAM2:MCD4:CDC54:MET3:RPL38:ARO8:RNR21:ECM17:CDC46:RTA2:SPF1:SPE3:MCM3:ILV2:SES1:RPS15:RPS19A:CAM1:PMT2:MET15:BFR1:ARG8:GDH3:MET16:YNK1:C5_03290C_A:GUK1:RPP0
8152	4.26e-05	metabolic process	41 out of 48 genes, 85.4%	85.4	3142 out of 6473 background genes, 48.5%	48.5	4.26e-05	0	1.76082	SIGNIFICANT	RPP1A:C1_03370W_A:HMG1:DUR1,2:ANT1:C1_06890C_A:VRG4:SAM2:EGD1:MCD4:CDC54:MET3:RPL38:ARO8:RNR21:ECM17:CDC46:RTA2:SPF1:SPE3:MCM3:ERG9:FOX2:POX1-3:ILV2:SES1:RPS15:RPS19A:CAM1:PMT2:MET15:BFR1:ARG8:GDH3:MET16:PET9:YNK1:C5_03290C_A:GUK1:FAT1:RPP0
9987	0.00392	cellular process	43 out of 48 genes, 89.6%	89.6	3938 out of 6473 background genes, 60.8%	60.8	0.00392	0	1.47368	SIGNIFICANT	RPP1A:HMG1:DUR1,2:ANT1:C1_06890C_A:VRG4:SWI6:SAM2:EGD1:MCD4:CDC54:MET3:RPL38:ARO8:RNR21:ECM17:CDC46:RTA2:SPF1:SPE3:MCM3:ERG9:FOX2:POX1-3:ILV2:SES1:RPS15:RPS19A:CAM1:PMT2:MET15:BFR1:TIM13:ARG8:GDH3:MET16:PET9:YNK1:C5_03290C_A:GUK1:FAT1:RPP0:ASC1

### Sheet: Commonly repressed
GOID	GO_term	Cluster frequency	%	Background frequency	%	Corrected P-value	False discovery rate	x-fold enrichment		Gene(s) annotated to the term	Directly Annotated GOID List
8610	lipid biosynthetic process	3 out of 8 genes, 37.5%	37.5	156 out of 6473 background genes, 2.4%	2.4	0.05628	0.38	15.625	INSIGN	OLE1:SCT2:AUR1	7124:9267:71216:55114:30148:1410:36178:8654:6636:1:71472:34389:30447:6673:6665:70301:36170:35690:9405:36244
1901606	alpha-amino acid catabolic process	2 out of 8 genes, 25.0%	25	34 out of 6473 background genes, 0.5%	0.5	0.05881	0.22	50	INSIGN	GCV2:PUT1	55114:6537:6546:10133:19464:6730
9063	cellular amino acid catabolic process	2 out of 8 genes, 25.0%	25	40 out of 6473 background genes, 0.6%	0.6	0.08147	0.1867	41.6667	INSIGN	GCV2:PUT1	55114:6537:6546:10133:19464:6730

### Sheet: Opposite response
GOID	GO_term	Cluster frequency	%	Background frequency	%	Corrected P-value	False discovery rate	x-fold enrichment		Gene(s) annotated to the term
61615	glycolytic process through fructose-6-phosphate	2 out of 23 genes, 8.7%	8.7	3 out of 6473 background genes, 0.0%	0.04	0.00712	0.025	217.5	SIGNIFICANT	TPI1:PFK2
6002	fructose 6-phosphate metabolic process	2 out of 23 genes, 8.7%	8.7	4 out of 6473 background genes, 0.1%	0.1	0.01421	0.0117	87	SIGNIFICANT	PFK1:PFK2
6096	glycolytic process	3 out of 23 genes, 13.0%	13	17 out of 6473 background genes, 0.3%	0.3	0.00508	0.03	43.3333	SIGNIFICANT	TPI1:PFK1:PFK2
6757	ATP generation from ADP	3 out of 23 genes, 13.0%	13	17 out of 6473 background genes, 0.3%	0.3	0.00508	0.02	43.3333	SIGNIFICANT	TPI1:PFK1:PFK2
6165	nucleoside diphosphate phosphorylation	3 out of 23 genes, 13.0%	13	19 out of 6473 background genes, 0.3%	0.3	0.0072	0.02	43.3333	SIGNIFICANT	TPI1:PFK1:PFK2
46939	nucleotide phosphorylation	3 out of 23 genes, 13.0%	13	22 out of 6473 background genes, 0.3%	0.3	0.01137	0.0156	43.3333	SIGNIFICANT	TPI1:PFK1:PFK2
46031	ADP metabolic process	3 out of 23 genes, 13.0%	13	23 out of 6473 background genes, 0.4%	0.4	0.01305	0.0127	32.5	SIGNIFICANT	TPI1:PFK1:PFK2
9135	purine nucleoside diphosphate metabolic process	3 out of 23 genes, 13.0%	13	25 out of 6473 background genes, 0.4%	0.4	0.01687	0.0108	32.5	SIGNIFICANT	TPI1:PFK1:PFK2
9179	purine ribonucleoside diphosphate metabolic process	3 out of 23 genes, 13.0%	13	25 out of 6473 background genes, 0.4%	0.4	0.01687	0.01	32.5	SIGNIFICANT	TPI1:PFK1:PFK2
9185	ribonucleoside diphosphate metabolic process	3 out of 23 genes, 13.0%	13	27 out of 6473 background genes, 0.4%	0.4	0.02136	0.01	32.5	SIGNIFICANT	TPI1:PFK1:PFK2
6090	pyruvate metabolic process	3 out of 23 genes, 13.0%	13	29 out of 6473 background genes, 0.4%	0.4	0.02656	0.0153	32.5	SIGNIFICANT	TPI1:PFK1:PFK2
9132	nucleoside diphosphate metabolic process	3 out of 23 genes, 13.0%	13	30 out of 6473 background genes, 0.5%	0.5	0.02944	0.0144	26	SIGNIFICANT	TPI1:PFK1:PFK2
6733	oxidoreduction coenzyme metabolic process	5 out of 23 genes, 21.7%	21.7	72 out of 6473 background genes, 1.1%	1.1	0.00083	0	19.7273	SIGNIFICANT	C1_13270W_A:TPI1:PFK1:C7_00300W_A:PFK2
46496	nicotinamide nucleotide metabolic process	4 out of 23 genes, 17.4%	17.4	56 out of 6473 background genes, 0.9%	0.9	0.00775	0.02	19.3333	SIGNIFICANT	C1_13270W_A:TPI1:PFK1:PFK2
19362	pyridine nucleotide metabolic process	4 out of 23 genes, 17.4%	17.4	57 out of 6473 background genes, 0.9%	0.9	0.00832	0.0171	19.3333	SIGNIFICANT	C1_13270W_A:TPI1:PFK1:PFK2
72524	pyridine-containing compound metabolic process	4 out of 23 genes, 17.4%	17.4	63 out of 6473 background genes, 1.0%	1	0.01237	0.014	17.4	SIGNIFICANT	C1_13270W_A:TPI1:PFK1:PFK2
6732	coenzyme metabolic process	5 out of 23 genes, 21.7%	21.7	139 out of 6473 background genes, 2.1%	2.1	0.02062	0.0093	10.3333	SIGNIFICANT	C1_13270W_A:TPI1:PFK1:C7_00300W_A:PFK2
51186	cofactor metabolic process	6 out of 23 genes, 26.1%	26.1	203 out of 6473 background genes, 3.1%	3.1	0.01124	0.0175	8.41935	SIGNIFICANT	CAT1:C1_13270W_A:TPI1:PFK1:C7_00300W_A:PFK2
44281	small molecule metabolic process	9 out of 23 genes, 39.1%	39.1	638 out of 6473 background genes, 9.9%	9.9	0.03751	0.0189	3.94949	SIGNIFICANT	C1_04030W_A:C1_13270W_A:LYS9:TPI1:MSM1:PFK1:ADO1:C7_00300W_A:PFK2
