## Supplementary material for "Phagocytic predation by the fungivorous amoeba *Protostelium aurantium* targets metal ion and redox homeostasis": dataset S4_VENN_diagram.xlsx

### Sheet: Tabelle1
C. albicans	C. glabrata	C.parapsilosis	C. alb + C. para*	C. alb + C. gla*	C. gla + C. para*	C. alb + C. glab + C. para*	*for common orthologous genes, columns only display the gene ID from C. albicans (D, E, and G) or from C. glabrata (F)
521	648	335	251	237	130	79
orf19.1832	CAGL0H03927g	CPAR2_202760	orf19.3291	orf19.1835	CAGL0B02475g	orf19.2322.3
orf19.1840	CAGL0I01298g	CPAR2_210520	orf19.1833	orf19.1836	CAGL0L12452g	orf19.657
orf19.2352	CAGL0M04983g	CPAR2_803300	orf19.1839	orf19.2341	CAGL0K04367g	orf19.1154
orf19.2342	CAGL0K06193g	CPAR2_803270	orf19.2343.1	orf19.2310.1	CAGL0I02530g	orf19.5244
orf19.2334	CAGL0A02794g	CPAR2_212540	orf19.2333	orf19.2297	CAGL0D06622g	orf19.3761
orf19.2315	CAGL0M06061g	CPAR2_209130	orf19.2329.1	orf19.680	CAGL0M01804g	orf19.4953
orf19.674	CAGL0M04081g	CPAR2_207850	orf19.2308	orf19.3301	CAGL0L08184g	orf19.5025
orf19.668	CAGL0K08800g	CPAR2_207930	orf19.677	orf19.5281	CAGL0I04224g	orf19.5030
orf19.1169	CAGL0K01265g	CPAR2_701020	orf19.663	orf19.5226	CAGL0I04356g	orf19.2111.2
orf19.1158	CAGL0B02255g	CPAR2_700790	orf19.658	orf19.3312	CAGL0G04521g	orf19.2098
orf19.1155	CAGL0L02365g	CPAR2_201830	orf19.1164	orf19.6360	CAGL0F02233g	orf19.1567
orf19.3303	CAGL0J08371g	CPAR2_201690	orf19.1153	orf19.4931	CAGL0F02673g	orf19.5815
orf19.1137	CAGL0K12232g	CPAR2_202680	orf19.5275	orf19.4932	CAGL0M09614g	orf19.5801
orf19.5265	CAGL0M01122g	CPAR2_201550	orf19.5243	orf19.4960	CAGL0H04301g	orf19.3558
orf19.5257	CAGL0C03630g	CPAR2_201590	orf19.5220	orf19.4979	CAGL0M04301g	orf19.4099
orf19.5231.2	CAGL0M13321g	CPAR2_700660	orf19.4945	orf19.7215.3	CAGL0E02717g	orf19.5487
orf19.5224	CAGL0G01881g	CPAR2_109200	orf19.4947	orf19.7251	CAGL0D06138g	orf19.24
orf19.3765	CAGL0M12771g	CPAR2_700480	orf19.4980	orf19.2113	CAGL0K10906g	orf19.30
orf19.3764	CAGL0C03465g	CPAR2_700400	orf19.5006.1	orf19.2104	CAGL0L12364g	orf19.2250
orf19.3759	CAGL0L02233g	CPAR2_700190	orf19.5015	orf19.2088	CAGL0I04400g	orf19.1901
orf19.3758	CAGL0L06732g	CPAR2_213710	orf19.5021	orf19.1446	CAGL0K08580g	orf19.3616
orf19.4928	CAGL0H04411g	CPAR2_213510	orf19.5024	orf19.1478	CAGL0L02673g	orf19.3591
orf19.4948	CAGL0I07557g	CPAR2_213320	orf19.5027	orf19.1485	CAGL0I00594g	orf19.1356
orf19.4961	CAGL0D03278g	CPAR2_213330	orf19.5032	orf19.1495	CAGL0M03465g	orf19.1288
orf19.4964	CAGL0E03520g	CPAR2_213360	orf19.7214	orf19.3357	CAGL0G01782g	orf19.1652
orf19.4967	CAGL0D05346g	CPAR2_214020	orf19.7215	orf19.1559	CAGL0M04873g	orf19.1613
orf19.3322	CAGL0L08228g	CPAR2_214030	orf19.7219	orf19.4551	CAGL0B03333g	orf19.269
orf19.4985	CAGL0I07799g	CPAR2_207740	orf19.7232	orf19.5830	CAGL0L00825g	orf19.321
orf19.4991	CAGL0F01573g	CPAR2_207710	orf19.7235	orf19.5796	CAGL0K12782g	orf19.5870
orf19.4997	CAGL0M03707g	CPAR2_212460	orf19.7238	orf19.5777	CAGL0K12804g	orf19.5927
orf19.5005	CAGL0M08712g	CPAR2_212030	orf19.7239	orf19.864	CAGL0K12826g	orf19.2992
orf19.5013	CAGL0J00627g	CPAR2_212100	orf19.7242	orf19.4540	CAGL0G08800g	orf19.5996.1
orf19.5014	CAGL0B00616g	CPAR2_206390	orf19.3332	orf19.819	CAGL0M13849g	orf19.7382
orf19.3327	CAGL0D04730g	CPAR2_210920	orf19.2110	orf19.805	CAGL0L06952g	orf19.7445
orf19.7234	CAGL0L05874g	CPAR2_212300	orf19.3334	orf19.804	CAGL0F07029g	orf19.7448
orf19.7244	CAGL0C04961g	CPAR2_212270	orf19.2095	orf19.185	CAGL0A03168g	orf19.6812
orf19.2117	CAGL0M12210g	CPAR2_210710	orf19.2093	orf19.3532	CAGL0L06886g	orf19.6745
orf19.2112	CAGL0G05093g	CPAR2_211740	orf19.3340	orf19.3533	CAGL0I00792g	orf19.5645
orf19.2111	CAGL0K06743g	CPAR2_211750	orf19.2013	orf19.3536	CAGL0D02508g	orf19.3037
orf19.2105	CAGL0L03113g	CPAR2_211760	orf19.2006	orf19.3577	CAGL0L06908g	orf19.3041
orf19.2097	CAGL0K01529g	CPAR2_211830	orf19.1448	orf19.4109	CAGL0L07392g	orf19.4560
orf19.2094	CAGL0M01980g	CPAR2_211490	orf19.1468	orf19.4105	CAGL0H08063g	orf19.2754
orf19.2087	CAGL0I06787g	CPAR2_211410	orf19.1505	orf19.5483	CAGL0M13893g	orf19.1031
orf19.2081	CAGL0L13090g	CPAR2_211260	orf19.1534	orf19.28	CAGL0F08239g	orf19.3789
orf19.2079	CAGL0F07095g	CPAR2_211200	orf19.1564	orf19.29	CAGL0L01991g	orf19.3770
orf19.2073	CAGL0E02805g	CPAR2_209310	orf19.1578	orf19.2249	CAGL0G06688g	orf19.1275
orf19.2067	CAGL0L06094g	CPAR2_104140	orf19.5818	orf19.2257	CAGL0M09647g	orf19.4716
orf19.2050	CAGL0K03223g	CPAR2_210970	orf19.5811	orf19.2259	CAGL0M02673g	orf19.3106
orf19.2047	CAGL0H03399g	CPAR2_109590	orf19.5782	orf19.2269	CAGL0M06127g	orf19.4478
orf19.2031	CAGL0A03476g	CPAR2_212780	orf19.5779	orf19.1896	CAGL0F08547g	orf19.930
orf19.3342	CAGL0I09812g	CPAR2_103960	orf19.4545	orf19.1883	CAGL0F03399g	orf19.1945
orf19.2018	CAGL0H08602g	CPAR2_103950	orf19.903	orf19.1865	CAGL0B02585g	orf19.4274
orf19.2005	CAGL0A01760g	CPAR2_104000	orf19.889	orf19.2178	CAGL0L11484g	orf19.4311
orf19.2000	CAGL0D01738g	CPAR2_210060	orf19.882	orf19.3686	CAGL0G00594g	orf19.2650.1
orf19.1448.1	CAGL0F04411g	CPAR2_210170	orf19.847	orf19.3687	CAGL0L01749g	orf19.1115
orf19.1460	CAGL0J02684g	CPAR2_206590	orf19.840	orf19.3624	CAGL0C03047g	orf19.3893
orf19.1462	CAGL0L01001g	CPAR2_206580	orf19.4536	orf19.223	CAGL0H06699g	orf19.3950
orf19.1477	CAGL0D04576g	CPAR2_209440	orf19.4532	orf19.210	CAGL0D00528g	orf19.3967
orf19.1491	CAGL0D03014g	CPAR2_209430	orf19.6091	orf19.200	CAGL0L02321g	orf19.3653
orf19.1510	CAGL0D05632g	CPAR2_209500	orf19.3575	orf19.4090.1	CAGL0M04455g	orf19.780
orf19.1517	CAGL0L04224g	CPAR2_209960	orf19.6882.1	orf19.1598	CAGL0H00462g	orf19.3414
orf19.3355	CAGL0F02695g	CPAR2_209880	orf19.5210	orf19.1390	CAGL0G07315g	orf19.5591
orf19.3356	CAGL0L01441g	CPAR2_209870	orf19.5211	orf19.2930	CAGL0E06226g	orf19.5628
orf19.1576	CAGL0G05005g	CPAR2_209860	orf19.4122	orf19.1779	CAGL0I04752g	orf19.7092
orf19.5833	CAGL0F06479g	CPAR2_104580	orf19.4119	orf19.1761	CAGL0C02189g	orf19.7015
orf19.5813	CAGL0F06457g	CPAR2_407650	orf19.5500	orf19.1743	CAGL0C04697g	orf19.6906
orf19.5798	CAGL0L05082g	CPAR2_104290	orf19.6090	orf19.5328	CAGL0I06831g	orf19.6907
orf19.5792	CAGL0L07282g	CPAR2_406510	orf19.1295	orf19.5335	CAGL0L01353g	orf19.6540
orf19.900	CAGL0M09603g	CPAR2_406410	orf19.3669	orf19.5346	CAGL0E05896g	orf19.5125
orf19.897	CAGL0M09636g	CPAR2_406400	orf19.2246	orf19.5369	CAGL0M03927g	orf19.7187
orf19.878	CAGL0E01111g	CPAR2_105120	orf19.2248	orf19.5444	CAGL0M03487g	orf19.2480.1
orf19.844	CAGL0G03003g	CPAR2_103570	orf19.2262	orf19.5418	CAGL0C03369g	orf19.6254
orf19.820	CAGL0J10824g	CPAR2_407520	orf19.2267	orf19.5416	CAGL0G03311g	orf19.6229
orf19.814	CAGL0I00902g	CPAR2_805740	orf19.3676	orf19.5383	CAGL0H03795g	orf19.6220.4
orf19.799	CAGL0J03190g	CPAR2_407690	orf19.6086	orf19.2951	CAGL0L10736g	orf19.1232
orf19.4534	CAGL0M13497g	CPAR2_806740	orf19.1862	orf19.2507	CAGL0M06215g	orf19.5117
orf19.4503	CAGL0M01496g	CPAR2_404670	orf19.2216	orf19.1716	CAGL0J07524g	orf19.385
orf19.147	CAGL0J03245g	CPAR2_406150	orf19.3679	orf19.1701	CAGL0A04389g	orf19.4725
orf19.183	CAGL0L07634g	CPAR2_106390	orf19.1354	orf19.1690	CAGL0J04928g	orf19.4871
orf19.4127	CAGL0I09438g	CPAR2_406060	orf19.3685	orf19.2960	CAGL0J06374g
orf19.4529	CAGL0B01639g	CPAR2_406020	orf19.3629	orf19.1663	CAGL0H06787g
orf19.3521	CAGL0K05863g	CPAR2_405950	orf19.3606	orf19.245	CAGL0A00363g
orf19.3542	CAGL0H07029g	CPAR2_407200	orf19.220	orf19.274	CAGL0L12870g
orf19.3549	CAGL0M04521g	CPAR2_407430	orf19.215	orf19.277	CAGL0C04917g
orf19.3552	CAGL0F09053g	CPAR2_407500	orf19.4076	orf19.354	CAGL0J03652g
orf19.3561	CAGL0D06182g	CPAR2_504120	orf19.4082	orf19.6958	CAGL0J03454g
orf19.3573	CAGL0K10912g	CPAR2_504100	orf19.4093	orf19.2808	CAGL0J06424g
orf19.6871	CAGL0D06160g	CPAR2_102240	orf19.2929	orf19.5908	CAGL0J08316g
orf19.6873.1	CAGL0D04048g	CPAR2_101880	orf19.1363	orf19.5949	CAGL0J08547g
orf19.6875	CAGL0M02739g	CPAR2_503760	orf19.1777	orf19.5977	CAGL0J05720g
orf19.6881	CAGL0J03762g	CPAR2_503680	orf19.1754	orf19.5989	CAGL0J05698g
orf19.5204	CAGL0M05225g	CPAR2_405790	orf19.5343	orf19.6968	CAGL0K05225g
orf19.3663.1	CAGL0M05841g	CPAR2_807510	orf19.5408	orf19.6982	CAGL0J10362g
orf19.21	CAGL0L11550g	CPAR2_807630	orf19.5391	orf19.3001	CAGL0F01133g
orf19.26	CAGL0C02695g	CPAR2_405030	orf19.6155	orf19.7368	CAGL0J04444g
orf19.2238	CAGL0J05654g	CPAR2_102890	orf19.2498	orf19.7420	CAGL0I03520g
orf19.2245	CAGL0I08349g	CPAR2_102840	orf19.6082	orf19.7428	CAGL0L10912g
orf19.2251	CAGL0I07447g	CPAR2_103240	orf19.3159	orf19.7451	CAGL0G07469g
orf19.2261	CAGL0F01617g	CPAR2_806950	orf19.1631	orf19.3010	CAGL0J09966g
orf19.2270	CAGL0L06754g	CPAR2_405240	orf19.1614	orf19.6809	CAGL0L07502g
orf19.2275	CAGL0K05445g	CPAR2_503080	orf19.238	orf19.6742	CAGL0J07568g
orf19.2277	CAGL0I04466g	CPAR2_106050	orf19.262	orf19.6176	CAGL0I04708g
orf19.1900	CAGL0I04488g	CPAR2_503540	orf19.272	orf19.6183	CAGL0K04499g
orf19.1891	CAGL0I08877g	CPAR2_103450	orf19.2970	orf19.3027	CAGL0J00803g
orf19.2209	CAGL0M12617g	CPAR2_103170	orf19.285	orf19.5639	CAGL0H05445g
orf19.3680	CAGL0K03069g	CPAR2_806100	orf19.337	orf19.5654	CAGL0L05676g
orf19.2192	CAGL0G01760g	CPAR2_805960	orf19.338	orf19.3031	CAGL0K02497g
orf19.2187	CAGL0L03432g	CPAR2_805950	orf19.2977	orf19.5665	CAGL0K12892g
orf19.2186	CAGL0C02717g	CPAR2_805980	orf19.349	orf19.5666	CAGL0M00874g
orf19.2179	CAGL0I05126g	CPAR2_405330	orf19.6951	orf19.4190	CAGL0G07601g
orf19.2173	CAGL0M09735g	CPAR2_405370	orf19.5858	orf19.4159	CAGL0K08426g
orf19.2170	CAGL0F05005g	CPAR2_405390	orf19.5884	orf19.4664	CAGL0J00737g
orf19.3623	CAGL0F04961g	CPAR2_405420	orf19.5911	orf19.4624	CAGL0L06666g
orf19.3615	CAGL0F05027g	CPAR2_804280	orf19.5960	orf19.2760	CAGL0M07634g
orf19.212	CAGL0G03069g	CPAR2_405700	orf19.5986	orf19.2752	CAGL0F01089g
orf19.203	CAGL0I00528g	CPAR2_405770	orf19.2998	orf19.2672	CAGL0D00836g
orf19.198	CAGL0K08052g	CPAR2_405260	orf19.6981	orf19.3063	CAGL0F05071g
orf19.4072	CAGL0K00451g	CPAR2_806790	orf19.7350	orf19.3369	CAGL0J11506g
orf19.4077	CAGL0F00539g	CPAR2_806750	orf19.7353	orf19.5040	CAGL0H04081g
orf19.4080	CAGL0D05566g	CPAR2_404960	orf19.3003	orf19.5045	CAGL0B04367g
orf19.564	CAGL0L04642g	CPAR2_404980	orf19.7409	orf19.789	CAGL0D03674g
orf19.1605	CAGL0L04664g	CPAR2_400460	orf19.7403	orf19.5291	CAGL0D04686g
orf19.1387	CAGL0L04620g	CPAR2_404600	orf19.6816	orf19.3802	CAGL0I06050g
orf19.1386	CAGL0K11044g	CPAR2_108530	orf19.6814	orf19.3797	CAGL0L01111g
orf19.1381	CAGL0D01144g	CPAR2_108600	orf19.6785	orf19.1290	CAGL0K09438g
orf19.1377	CAGL0F07425g	CPAR2_809030	orf19.6778	orf19.1238	CAGL0L08110g
orf19.1372	CAGL0C05203g	CPAR2_808240	orf19.6077	orf19.4418	CAGL0I08569g
orf19.1362	CAGL0C05181g	CPAR2_402550	orf19.6757	orf19.2919	CAGL0L04730g
orf19.1773	CAGL0K04433g	CPAR2_402510	orf19.6749	orf19.2891	CAGL0J11638g
orf19.1771	CAGL0G05445g	CPAR2_302160	orf19.6722	orf19.3108	CAGL0K10120g
orf19.1756	CAGL0M10373g	CPAR2_400940	orf19.5672	orf19.3098
orf19.2937	CAGL0K02299g	CPAR2_403310	orf19.4177	orf19.5698
orf19.1747	CAGL0G05654g	CPAR2_401610	orf19.4697	orf19.5693
orf19.1742	CAGL0K10032g	CPAR2_500390	orf19.4679	orf19.5684
orf19.5340	CAGL0K10010g	CPAR2_400310	orf19.4650	orf19.974
orf19.5348	CAGL0F03487g	CPAR2_400340	orf19.4634	orf19.967
orf19.5360	CAGL0E00473g	CPAR2_400750	orf19.4618	orf19.923
orf19.5367	CAGL0H02827g	CPAR2_400850	orf19.4616	orf19.1041
orf19.5437	CAGL0G07821g	CPAR2_401540	orf19.4591	orf19.576
orf19.5433	CAGL0I00880g	CPAR2_403400	orf19.2774	orf19.586
orf19.5429	CAGL0L08272g	CPAR2_301970	orf19.2772	orf19.1977
orf19.5417	CAGL0E00495g	CPAR2_302210	orf19.2769	orf19.1956
orf19.5394.1	CAGL0I05566g	CPAR2_203890	orf19.2768	orf19.1950
orf19.5395	CAGL0K04829g	CPAR2_401750	orf19.2739	orf19.1941
orf19.5379	CAGL0L11066g	CPAR2_401680	orf19.2737	orf19.1051
orf19.5376	CAGL0G06556g	CPAR2_302390	orf19.3363	orf19.4233
orf19.6156	CAGL0C00297g	CPAR2_302430	orf19.6073	orf19.1059
orf19.6163	CAGL0J03718g	CPAR2_401800	orf19.3831	orf19.1065
orf19.6165	CAGL0L11000g	CPAR2_500370	orf19.744	orf19.4342
orf19.2953	CAGL0L13178g	CPAR2_500800	orf19.1235	orf19.4347
orf19.2956	CAGL0L13200g	CPAR2_500550	orf19.4457	orf19.1283
orf19.1723	CAGL0J06754g	CPAR2_105060	orf19.1265	orf19.3902
orf19.1720	CAGL0H02409g	CPAR2_501460	orf19.4416	orf19.3929
orf19.1711	CAGL0H10230g	CPAR2_501410	orf19.2917	orf19.3945
orf19.1693	CAGL0E04180g	CPAR2_501070	orf19.2877	orf19.3955
orf19.1676	CAGL0H08349g	CPAR2_109490	orf19.2873	orf19.3976
orf19.1675	CAGL0A01199g	CPAR2_501820	orf19.3138	orf19.4002
orf19.1670	CAGL0F07557g	CPAR2_303330	orf19.3097	orf19.4003
orf19.1650	CAGL0D05896g	CPAR2_501620	orf19.3093	orf19.4022
orf19.1648	CAGL0J02464g	CPAR2_501710	orf19.5691	orf19.4023
orf19.1626	CAGL0K05577g	CPAR2_501730	orf19.5688	orf19.4035
orf19.1622	CAGL0J11858g	CPAR2_800530	orf19.5685	orf19.4040
orf19.1619	CAGL0L02255g	CPAR2_100670	orf19.5683	orf19.4044
orf19.1618	CAGL0G08866g	CPAR2_101190	orf19.926	orf19.1182
orf19.231	CAGL0E02849g	CPAR2_101370	orf19.577	orf19.1192
orf19.2966	CAGL0D02200g	CPAR2_100330	orf19.1042	orf19.1195
orf19.234	CAGL0I02706g	CPAR2_302500	orf19.1974	orf19.4203
orf19.242.2	CAGL0M09317g	CPAR2_502030	orf19.1936	orf19.4192
orf19.243	CAGL0I02750g	CPAR2_302840	orf19.4149.1	orf19.89
orf19.268	CAGL0C02211g	CPAR2_105190	orf19.6294	orf19.93
orf19.300	CAGL0B04565g	CPAR2_101120	orf19.1054	orf19.3446
orf19.2972	CAGL0A02387g	CPAR2_101430	orf19.1055	orf19.3445
orf19.327	CAGL0L10021g	CPAR2_101060	orf19.3161	orf19.3417
orf19.340	CAGL0M04961g	CPAR2_101040	orf19.4235	orf19.3411
orf19.345	CAGL0J10582g	CPAR2_101450	orf19.4248	orf19.3396
orf19.346	CAGL0E04136g	CPAR2_100180	orf19.4257	orf19.3391
orf19.6952	CAGL0L07304g	CPAR2_100050	orf19.4308	orf19.685
orf19.6950	CAGL0I08195g	CPAR2_603490	orf19.4317	orf19.767
orf19.6938	CAGL0I09988g	CPAR2_602960	orf19.4335	orf19.5553
orf19.6936	CAGL0E01567g	CPAR2_603070	orf19.2655	orf19.5569
orf19.6928	CAGL0M05929g	CPAR2_603170	orf19.1124.2	orf19.5576
orf19.6927	CAGL0I04070g	CPAR2_603240	orf19.3922	orf19.5595
orf19.2983	CAGL0M07700g	CPAR2_602790	orf19.3931	orf19.5596
orf19.5873	CAGL0D05918g	CPAR2_602580	orf19.3934	orf19.5705
orf19.5892	CAGL0E05412g	CPAR2_105430	orf19.3936	orf19.5722
orf19.5934	CAGL0H00484g	CPAR2_601830	orf19.3942.1	orf19.5752
orf19.5938	CAGL0H01111g	CPAR2_601650	orf19.3974	orf19.55
orf19.5961	CAGL0D02332g	CPAR2_601620	orf19.6844	orf19.7100
orf19.5962	CAGL0D02354g	CPAR2_600560	orf19.1183	orf19.7089
orf19.5970	CAGL0D03080g	CPAR2_601210	orf19.1187	orf19.7079
orf19.5974	CAGL0K02035g	CPAR2_600490	orf19.1191	orf19.7061
orf19.2995	CAGL0I08305g	CPAR2_600110	orf19.1193	orf19.7053
orf19.5999	CAGL0D03542g	CPAR2_600410	orf19.4210	orf19.7035
orf19.6008	CAGL0D01012g	CPAR2_600400	orf19.4193.1	orf19.7017
orf19.7357	CAGL0I01562g	CPAR2_600370	orf19.3651	orf19.6058
orf19.7365	CAGL0I01584g	CPAR2_500030	orf19.3646	orf19.4059
orf19.7366	CAGL0M09383g	CPAR2_300180	orf19.88	orf19.6905
orf19.7369	CAGL0A03828g	CPAR2_300190	orf19.781	orf19.6568
orf19.7377	CAGL0G08316g	CPAR2_108040	orf19.139	orf19.6565
orf19.3004	CAGL0L11308g	CPAR2_703290	orf19.778	orf19.449
orf19.7385	CAGL0J08844g	CPAR2_702290	orf19.3428	orf19.6537
orf19.7387	CAGL0C00407g	CPAR2_702400	orf19.3419	orf19.6524
orf19.7393	CAGL0L06556g	CPAR2_300860	orf19.3415	orf19.6500
orf19.7417	CAGL0K01661g	CPAR2_300240	orf19.3412	orf19.6460
orf19.7413	CAGL0L11264g	CPAR2_300390	orf19.773	orf19.5178
orf19.3007	CAGL0D05742g	CPAR2_300520	orf19.687.1	orf19.5159
orf19.7405	CAGL0D03058g	CPAR2_702690	orf19.3508	orf19.437
orf19.7402	CAGL0M06875g	CPAR2_702670	orf19.3507	orf19.434
orf19.7425	CAGL0H10582g	CPAR2_805540	orf19.3501	orf19.6707
orf19.7444	CAGL0M06391g	CPAR2_805290	orf19.768	orf19.6691
orf19.7450	CAGL0A01738g	CPAR2_805310	orf19.5544	orf19.6696
orf19.7452	CAGL0H04691g	CPAR2_703460	orf19.5552	orf19.7202
orf19.6828.1	CAGL0G07040g	CPAR2_703640	orf19.5622	orf19.428
orf19.6818	CAGL0C04367g	CPAR2_703750	orf19.5711	orf19.410.3
orf19.6811	CAGL0F03795g	CPAR2_703340	orf19.5746	orf19.6047
orf19.6805	CAGL0K07007g	CPAR2_703960	orf19.5773	orf19.6208
orf19.3013	CAGL0M04257g	CPAR2_107750	orf19.1220	orf19.6196
orf19.6792	CAGL0M04235g	CPAR2_702900	orf19.6059	orf19.4437
orf19.6790	CAGL0F03025g	CPAR2_703500	orf19.7124	orf19.6034
orf19.6789	CAGL0H00869g	CPAR2_800610	orf19.7078	orf19.2794
orf19.6779	CAGL0G02893g	CPAR2_500190	orf19.7068	orf19.2790
orf19.6771	CAGL0K07744g	CPAR2_803790	orf19.7021	orf19.5073
orf19.6763	CAGL0I00440g	CPAR2_804120	orf19.7011	orf19.6028
orf19.6755	CAGL0K01045g	CPAR2_804040	orf19.7006	orf19.5081
orf19.6739	CAGL0H10274g	CPAR2_802480	orf19.6541	orf19.5085
orf19.3021	CAGL0K12056g	CPAR2_802490	orf19.6489	orf19.5089
orf19.6720	CAGL0J04466g	CPAR2_804110	orf19.5180	orf19.5097
orf19.6190	CAGL0B02321g	CPAR2_803240	orf19.5143	orf19.6026
orf19.367	CAGL0M00286g	CPAR2_803090	orf19.5131	orf19.397
orf19.5641	CAGL0E00715g	CPAR2_802750	orf19.6706	orf19.403
orf19.5642	CAGL0K07051g	CPAR2_800860	orf19.2489	orf19.406
orf19.5651	CAGL0H04939g	CPAR2_800660	orf19.2468	orf19.4723
orf19.5658	CAGL0K11968g	CPAR2_801460	orf19.1826	orf19.4731
orf19.5667	CAGL0I08283g	CPAR2_802430	orf19.6265.1	orf19.4788
orf19.5671	CAGL0D05698g	CPAR2_801250	orf19.6261	orf19.4799
orf19.4182	CAGL0K10758g	CPAR2_801380	orf19.6257	orf19.4807
orf19.4161	CAGL0I00616g	CPAR2_802440	orf19.6220.3	orf19.3288
orf19.4677	CAGL0L00451g	CPAR2_802650	orf19.2792
orf19.4676	CAGL0M06039g	CPAR2_801030	orf19.2791
orf19.3043	CAGL0K01001g	CPAR2_801180	orf19.5118
orf19.4670	CAGL0L10120g	CPAR2_800220	orf19.395
orf19.4659	CAGL0I03388g	CPAR2_801050	orf19.409
orf19.4657	CAGL0A04037g	CPAR2_802590	orf19.4720
orf19.3047	CAGL0I05456g	CPAR2_802600	orf19.4752
orf19.4637	CAGL0I05412g	CPAR2_802330	orf19.4754
orf19.4630	CAGL0H08558g	CPAR2_802350	orf19.4763
orf19.4621	CAGL0M06017g	CPAR2_802220	orf19.4775
orf19.4620	CAGL0I10835g	CPAR2_801960	orf19.4850
orf19.4617	CAGL0H00572g	CPAR2_801900	orf19.4885
orf19.3050	CAGL0B03905g	CPAR2_202600	orf19.4890
orf19.4602	CAGL0J06952g	CPAR2_202550	orf19.4907
orf19.4601	CAGL0I08261g	CPAR2_202470
orf19.4593	CAGL0J06996g	CPAR2_202170
orf19.4587	CAGL0F04477g	CPAR2_202100
orf19.4579	CAGL0L06446g	CPAR2_205180
orf19.4577.3	CAGL0G08151g	CPAR2_205230
orf19.2763	CAGL0D04136g	CPAR2_206020
orf19.3057	CAGL0G09449g	CPAR2_205830
orf19.2762	CAGL0I00704g	CPAR2_204230
orf19.2745	CAGL0D05522g	CPAR2_203830
orf19.2743	CAGL0I00682g	CPAR2_204060
orf19.3059	CAGL0J07106g	CPAR2_204030
orf19.2728	CAGL0M13453g	CPAR2_204080
orf19.2726	CAGL0J11198g	CPAR2_203350
orf19.2723	CAGL0H07293g	CPAR2_204580
orf19.2680	CAGL0J01375g	CPAR2_204160
orf19.2678	CAGL0H07227g	CPAR2_205370
orf19.2673	CAGL0H10494g	CPAR2_205320
orf19.2670	CAGL0H10406g	CPAR2_203030
orf19.2665	CAGL0D00242g	CPAR2_203880
orf19.3371	CAGL0H06743g	CPAR2_204820
orf19.3373	CAGL0G02321g	CPAR2_203250
orf19.1303	CAGL0F03443g	CPAR2_203270
orf19.1301	CAGL0K03927g	CPAR2_206080
orf19.1133	CAGL0M07029g	CPAR2_205420
orf19.5294	CAGL0K06809g	CPAR2_205400
orf19.5292	CAGL0G07997g	CPAR2_204730
orf19.1429	CAGL0H03069g	CPAR2_204260
orf19.1036	CAGL0L00847g	CPAR2_701690
orf19.3846	CAGL0L00891g	CPAR2_204380
orf19.3841	CAGL0J02420g	CPAR2_701950
orf19.3833	CAGL0G09911g	CPAR2_701640
orf19.3823	CAGL0A01452g	CPAR2_702000
orf19.3815	CAGL0J02266g	CPAR2_203130
orf19.3806	CAGL0H09746g	CPAR2_701770
orf19.3787	CAGL0J08294g	CPAR2_205670
orf19.1028	CAGL0L01199g	CPAR2_205620
orf19.745	CAGL0F05401g	CPAR2_204330
orf19.747	CAGL0F05643g	CPAR2_205780
orf19.1027	CAGL0G08272g	CPAR2_701440
orf19.1789	CAGL0M12903g	CPAR2_701420
orf19.1789.1	CAGL0J11440g	CPAR2_200840
orf19.1793	CAGL0M09823g	CPAR2_701090
orf19.1246	CAGL0F09097g	CPAR2_701120
orf19.1250	CAGL0F05093g	CPAR2_701150
orf19.1251	CAGL0D00550g	CPAR2_701180
orf19.1252	CAGL0M09911g	CPAR2_701360
orf19.4459	CAGL0E04048g	CPAR2_200800
orf19.1267.1	CAGL0J01067g	CPAR2_200660
orf19.4718	CAGL0K06369g	CPAR2_803410
orf19.4465	CAGL0H02607g	CPAR2_200380
orf19.4715	CAGL0J07876g	CPAR2_200310
orf19.2876	CAGL0J07832g	CPAR2_504190
orf19.2867	CAGL0J07854g	CPAR2_200210
orf19.3136	CAGL0D04950g	CPAR2_200170
orf19.3135	CAGL0L10824g	CPAR2_200040
orf19.3116	CAGL0M11990g	CPAR2_206970
orf19.3104	CAGL0J01485g	CPAR2_208850
orf19.3099	CAGL0M12012g	CPAR2_105860
orf19.3089	CAGL0B00660g	CPAR2_208030
orf19.3087	CAGL0J00671g	CPAR2_208070
orf19.3084	CAGL0G04367g	CPAR2_206660
orf19.5692	CAGL0F02497g	CPAR2_208590
orf19.964	CAGL0E00341g	CPAR2_208520
orf19.961.2	CAGL0K12408g	CPAR2_208860
orf19.941	CAGL0H08195g	CPAR2_208260
orf19.932	CAGL0C05313g	CPAR2_208310
orf19.922	CAGL0E02167g	CPAR2_208470
orf19.578	CAGL0F02513g	CPAR2_206700
orf19.579	CAGL0K01573g	CPAR2_207410
orf19.1955	CAGL0C05291g	CPAR2_207060
orf19.1047	CAGL0I08371g	CPAR2_207290
orf19.1939	CAGL0I08327g	CPAR2_210470
orf19.1927	CAGL0G03861g	CPAR2_804760
orf19.4136	CAGL0M11880g	CPAR2_700930
orf19.4145	CAGL0F08415g	CPAR2_203730
orf19.4150	CAGL0D03718g	CPAR2_110040
orf19.4151	CAGL0L07370g	CPAR2_301660
orf19.6296	CAGL0A02530g	CPAR2_214170
orf19.3198	CAGL0C04235g	CPAR2_803890
orf19.3180	CAGL0M08646g	CPAR2_804810
orf19.3171	CAGL0B02717g	CPAR2_805050
orf19.3169	CAGL0I09768g	CPAR2_804790
orf19.4234	CAGL0H05225g	CPAR2_207350
orf19.4236	CAGL0G09933g	CPAR2_804360
orf19.4242	CAGL0G02277g
orf19.4292	CAGL0E02387g
orf19.4301	CAGL0G00902g
orf19.4305.1	CAGL0J04224g
orf19.4312	CAGL0J02838g
orf19.4323	CAGL0L04356g
orf19.4341	CAGL0M05027g
orf19.4346	CAGL0M05005g
orf19.4348	CAGL0K06501g
orf19.1069	CAGL0L09867g
orf19.2649	CAGL0C02035g
orf19.2641	CAGL0L11044g
orf19.1070	CAGL0K05423g
orf19.2639.1	CAGL0M09185g
orf19.6660	CAGL0K04521g
orf19.6670	CAGL0K04543g
orf19.6064	CAGL0B03707g
orf19.3211	CAGL0D03454g
orf19.1285	CAGL0J08569g
orf19.1281	CAGL0M09669g
orf19.3899	CAGL0F07843g
orf19.3900	CAGL0H10296g
orf19.3941	CAGL0G06908g
orf19.3944	CAGL0F05555g
orf19.3964	CAGL0L00605g
orf19.3970	CAGL0J00297g
orf19.6842	CAGL0C04807g
orf19.3973	CAGL0L09493g
orf19.3983	CAGL0L12716g
orf19.4000	CAGL0K05775g
orf19.4012	CAGL0H08041g
orf19.4024	CAGL0I06578g
orf19.4026	CAGL0E04400g
orf19.4030	CAGL0A03256g
orf19.6325.1	CAGL0L04334g
orf19.6850	CAGL0D01650g
orf19.6062.3	CAGL0J09922g
orf19.4208	CAGL0G04895g
orf19.4199	CAGL0K12188g
orf19.4197	CAGL0I02574g
orf19.4193	CAGL0H05797g
orf19.3659	CAGL0I08393g
orf19.3648	CAGL0I07601g
orf19.86	CAGL0M03883g
orf19.99	CAGL0E06446g
orf19.782	CAGL0G01386g
orf19.102	CAGL0M06193g
orf19.109	CAGL0I09548g
orf19.119	CAGL0M05687g
orf19.130	CAGL0H09020g
orf19.137	CAGL0E05742g
orf19.779	CAGL0H05885g
orf19.3430	CAGL0G03905g
orf19.3406	CAGL0H06941g
orf19.3494	CAGL0G02343g
orf19.3458	CAGL0C01419g
orf19.3468	CAGL0B03553g
orf19.3474	CAGL0M03201g
orf19.3476	CAGL0F04257g
orf19.3483	CAGL0E02959g
orf19.5519	CAGL0K10472g
orf19.5528	CAGL0I09372g
orf19.5551	CAGL0C00561g
orf19.5561	CAGL0K02717g
orf19.760	CAGL0D03696g
orf19.759	CAGL0I07073g
orf19.5586	CAGL0K07117g
orf19.5587	CAGL0H02651g
orf19.5610	CAGL0C03421g
orf19.5614	CAGL0A04587g
orf19.757	CAGL0K03113g
orf19.5618	CAGL0B03575g
orf19.5620	CAGL0L09229g
orf19.5749	CAGL0K10230g
orf19.5755	CAGL0G07755g
orf19.5759	CAGL0H02871g
orf19.5772	CAGL0E02585g
orf19.1212	CAGL0L04532g
orf19.1210	CAGL0K08668g
orf19.74	CAGL0I10769g
orf19.51	CAGL0G07205g
orf19.2131	CAGL0H01199g
orf19.2151	CAGL0M04037g
orf19.7086	CAGL0H06105g
orf19.57	CAGL0E03872g
orf19.7083	CAGL0H01001g
orf19.7063	CAGL0J10230g
orf19.7062	CAGL0G08910g
orf19.7057	CAGL0L10692g
orf19.4064	CAGL0L00495g
orf19.7049	CAGL0E01177g
orf19.7033	CAGL0K11341g
orf19.7029	CAGL0G03465g
orf19.4061	CAGL0L04048g
orf19.7016	CAGL0L13024g
orf19.7010	CAGL0J05346g
orf19.4060	CAGL0J02486g
orf19.6900	CAGL0H06897g
orf19.6910	CAGL0A01980g
orf19.6588	CAGL0M10769g
orf19.6573	CAGL0L03542g
orf19.6562	CAGL0L03564g
orf19.6554	CAGL0D05676g
orf19.448	CAGL0D04004g
orf19.6550	CAGL0I08855g
orf19.6544	CAGL0J09394g
orf19.6529	CAGL0I07535g
orf19.6527	CAGL0L08030g
orf19.6512	CAGL0A01177g
orf19.445	CAGL0B04609g
orf19.6478	CAGL0M06545g
orf19.6457	CAGL0G04917g
orf19.3701	CAGL0H00957g
orf19.3696	CAGL0L04774g
orf19.5188	CAGL0D03146g
orf19.5182	CAGL0J00539g
orf19.5171	CAGL0A03051g
orf19.5166	CAGL0M05973g
orf19.5137.1	CAGL0F08635g
orf19.5130	CAGL0M13409g
orf19.1339	CAGL0D05786g
orf19.1338	CAGL0E01507g
orf19.432	CAGL0I01804g
orf19.1331	CAGL0B02167g
orf19.6684	CAGL0C04257g
orf19.6685	CAGL0E06314g
orf19.6689	CAGL0F06721g
orf19.430	CAGL0I06358g
orf19.6702	CAGL0B03245g
orf19.5505	CAGL0C01903g
orf19.7201	CAGL0G03487g
orf19.7198	CAGL0I10626g
orf19.7190	CAGL0M01100g
orf19.7186	CAGL0J03850g
orf19.7183	CAGL0G02585g
orf19.7182	CAGL0I05104g
orf19.7164	CAGL0I05038g
orf19.7159	CAGL0A04235g
orf19.7153	CAGL0A04323g
orf19.7149	CAGL0A04653g
orf19.7141	CAGL0I05016g
orf19.2469	CAGL0A04345g
orf19.2458	CAGL0I04994g
orf19.2455	CAGL0J06600g
orf19.2446	CAGL0J06578g
orf19.2432	CAGL0J06556g
orf19.1828	CAGL0F01705g
orf19.6247	CAGL0K12584g
orf19.6246	CAGL0F02167g
orf19.6243	CAGL0L08822g
orf19.6230	CAGL0E05368g
orf19.6217	CAGL0L04136g
orf19.6214	CAGL0L08068g
orf19.4447	CAGL0K04477g
orf19.4444	CAGL0I05324g
orf19.4433	CAGL0M11792g
orf19.4426	CAGL0L04884g
orf19.2799	CAGL0G01947g
orf19.2798	CAGL0J05742g
orf19.2796	CAGL0J05676g
orf19.1228	CAGL0G09889g
orf19.5050	CAGL0E06028g
orf19.5058	CAGL0G04389g
orf19.5069	CAGL0G00946g
orf19.5112	CAGL0J10406g
orf19.399	CAGL0B04675g
orf19.4722	CAGL0D06336g
orf19.4737	CAGL0K05049g
orf19.4753	CAGL0J07370g
orf19.6018	CAGL0B02541g
orf19.4761	CAGL0L03069g
orf19.4764	CAGL0K08602g
orf19.4800	CAGL0L12606g
orf19.4811	CAGL0L08800g
orf19.4837	CAGL0L00385g
orf19.4853	CAGL0K03971g
orf19.4855	CAGL0M09801g
orf19.4864	CAGL0K10208g
orf19.4865	CAGL0F08943g
orf19.4867	CAGL0K08888g
orf19.4887	CAGL0I03256g
orf19.4894	CAGL0F03619g
orf19.4898	CAGL0L13002g
orf19.4906	CAGL0K09768g
orf19.988	CAGL0J10054g
orf19.992	CAGL0G05115g
	CAGL0J04378g
	CAGL0J04400g
	CAGL0G06776g
	CAGL0C02849g
	CAGL0M09229g
	CAGL0I01342g
	CAGL0E05104g
	CAGL0H10538g
	CAGL0E05060g
	CAGL0C02123g
	CAGL0M11236g
	CAGL0E03916g
	CAGL0L02651g
	CAGL0J04136g
	CAGL0G05918g
	CAGL0M11572g
	CAGL0E06556g
	CAGL0J07722g
	CAGL0A02992g
	CAGL0H07513g
	CAGL0H03707g
	CAGL0B02794g
	CAGL0H04851g
	CAGL0D02816g
	CAGL0K05973g
	CAGL0G07931g
	CAGL0G04763g
	CAGL0A02134g
	CAGL0I02464g
	CAGL0J08008g
	CAGL0M04697g
	CAGL0D06446g
	CAGL0L06050g
	CAGL0M00858g
	CAGL0M00836g
	CAGL0J05258g
	CAGL0J06248g
	CAGL0K02475g
	CAGL0C02497g
	CAGL0E06336g
	CAGL0G07953g
	CAGL0L01529g
	CAGL0F03201g
	CAGL0E03355g
	CAGL0F01111g
	CAGL0H06369g
	CAGL0J05478g
	CAGL0H06501g
	CAGL0D00814g
	CAGL0I02288g
	CAGL0G00440g
	CAGL0E03608g
	CAGL0L00869g
	CAGL0E03179g
	CAGL0L05544g
	CAGL0K01617g
	CAGL0D04752g
	CAGL0H05687g
	CAGL0K12276g
	CAGL0K00847g
	CAGL0M11330g
	CAGL0A03993g
	CAGL0A03971g
	CAGL0D03784g
	CAGL0J11022g
	CAGL0J11044g
	CAGL0H04125g
	CAGL0M01738g
	CAGL0I01210g
	CAGL0K06589g
	CAGL0E04444g
	CAGL0E01463g
	CAGL0G04697g
	CAGL0C03652g
	CAGL0G01452g
	CAGL0I07645g
	CAGL0I07623g
	CAGL0K01287g
	CAGL0K01243g
	CAGL0L01639g
	CAGL0K12628g
	CAGL0H10516g
	CAGL0J11242g
	CAGL0J11264g
	CAGL0J11308g
	CAGL0J11330g
	CAGL0B03795g
	CAGL0L09735g
	CAGL0J06094g
	CAGL0K05005g
	CAGL0F04301g
	CAGL0F04389g
	CAGL0M07271g
	CAGL0H07821g
	CAGL0I09042g
	CAGL0H07887g
	CAGL0M07513g
	CAGL0M01606g
	CAGL0H06149g
	CAGL0F00803g
	CAGL0D01276g
	CAGL0K03729g
	CAGL0D05962g
	CAGL0F07887g
	CAGL0K01419g
	CAGL0I08085g
	CAGL0C01353g
	CAGL0H07359g
	CAGL0F05577g
	CAGL0M07073g
	CAGL0I06490g
	CAGL0D04158g
	CAGL0J07546g
	CAGL0M12276g
	CAGL0F03773g
	CAGL0J06534g
	CAGL0G02695g
	CAGL0K00275g
	CAGL0E02453g
	CAGL0J03366g
	CAGL0G10087g
	CAGL0L12980g
	CAGL0G01320g
	CAGL0H03377g
	CAGL0M05445g
	CAGL0L01221g
	CAGL0D05412g
