## Supplementary material for "Phagocytic predation by the fungivorous amoeba *Protostelium aurantium* targets metal ion and redox homeostasis": Table S1_Fe.xlsx

### Sheet: Tabelle1
name	log2FC 30 min	log2FC 60 min	Description	Ortholog in C. albicans
CPAR2_303940	n.s.	1.75335	ATP:ADP antiporter; mitochondrial ADP/ATP carrier protein; expression in S. cerevisiae aac2 aac3 mutant rescues respiratory growth on glucose and growth on glycerol	C5_00590W_A/PET9
CPAR2_405240	-2.36	n.s.	Ortholog(s) have ferrous iron transmembrane transporter activity, manganese ion transmembrane transporter activity	C3_03710W_A/CCC1
CPAR2_600410	2.5	n.s.	Ortholog(s) have ATPase activity, coupled to transmembrane movement of substances activity, role in cellular iron ion homeostasis, cellular response to oxidative stress and mitochondrial inner membrane localization	C6_04210C_A/ATM1
CPAR2_602990	-9.79	- Inf	Ortholog(s) have copper uptake transmembrane transporter activity, role in copper ion import, high-affinity iron ion transport and cytoplasm, nucleus, plasma membrane localization	C6_00790C_A/CTR1
CPAR2_700570	n.s.	2.84	Ortholog(s) have ferrous iron transmembrane transporter activity, iron ion transmembrane transporter activity	C1_14130W_A/FTR1
CPAR2_805630	-8.56	-9.34	Has domain(s) with predicted role in transmembrane transport and membrane localization	C1_14130W_A/FTR1
CPAR2_808120	n.s.	3.38	Ortholog(s) have ferric-chelate reductase activity, role in siderophore transport and plasma membrane localization	C5_01380W_A/CFL5
CPAR2_808670	-2.64	-4.71	Ortholog(s) have fibronectin binding, glyceraldehyde-3-phosphate dehydrogenase (NAD+) (phosphorylating) activity, laminin binding activity	C3_06870W_A/TDH3
CPAR2_300620	-7.66	-8.01	ferric-chelate reductase activity, role in copper ion import, iron ion transport and plasma membrane localization	C7_00430W_A
