## Supplementary material for "Phagocytic predation by the fungivorous amoeba *Protostelium aurantium* targets metal ion and redox homeostasis": Table S2_Zn.xlsx

### Sheet: Tabelle1
name	log2FC 30 min	log2FC 60 min	Description	Ortholog in C. albicans
CPAR2_212100	1.95	2.08	Ortholog(s) have zinc ion transmembrane transporter activity	C2_02200W_A/ZRC1
CPAR2_806710	-3.78	n.s.	Has domain(s) with predicted zinc ion transmembrane transporter activity, role in zinc ion transmembrane transport and integral to membrane localization	C2_02590W_A/ZRT2
CPAR2_806720	2.48	2.18	Ortholog(s) have role in cadmium ion transport, zinc ion transport	C2_02590W_A/ZRT2
CPAR2_210740	-1.81	n.s.	Ortholog(s) have low-affinity zinc ion transmembrane transporter activity	C2_02590W_A/ZRT2
CPAR2_212080	-1.82	n.s.	Ortholog(s) have zinc ion transmembrane transporter activity, role in cellular zinc ion homeostasis, zinc ion transport and endoplasmic reticulum membrane, fungal-type vacuole membrane localization	C2_02180W_A
