## Supplementary material for "Phagocytic predation by the fungivorous amoeba *Protostelium aurantium* targets metal ion and redox homeostasis": Table S3_Expression_SODs.xlsx

### Sheet: Tabelle1
GO term: superoxide dismutase activity						expression:
						C. albicans		C. parapsilosis		C. glabrata
C. albicans	C. parapsilosis	C. glabrata		type		30	60	30	60	30	60	type
SOD1/orf19.2770.1	CPAR2_500390	CAGL0C04741g/SOD1		Cu/Zn		-0.288457	0.198097	-1.74684	-1.72611	-0.190023	-0.356687
	CPAR2_500330			Cu/Zn	SOD1, 2nd orthologue			-5.00418	-6.91772
SOD4/orf19.2062	CPAR2_213080			Cu/Zn		1.38617	-1.49509	-7.18489	-8
SOD5/orf19.2060				Cu/Zn		-1.75762	0.00573475
SOD6/orf19.2108	CPAR2_213540			Cu/Zn		-4.01631	-3.86544	-3.97233	-3.21553
SOD2/orf19.3340	CPAR2_109280	CAGL0E04356g		Fe/Mn		-3.04957	-1.72744	-2.51102	-3.01413	0.544972	0.548588
SOD3/orf19.7111.1	CPAR2_109280	CAGL0E04356g		Fe/Mn		-7.44477	-6.92776	-2.51102	-3.01413	0.544972	0.548588
MRP1/orf19.1662	CPAR2_807540	CAGL0A02387g		Fe/Mn	signal peptide	0.76619	0.520426	0.275745	0.805762	2.41743	2.87535
RSM26/orf19.3938	CPAR2_100790	CAGL0C04697g		Fe/Mn		0.919161	0.606879	2.26952	1.55012	1.91909	2.34297
					-8 = -Inf
