## Supplementary material for "Phagocytic predation by the fungivorous amoeba *Protostelium aurantium* targets metal ion and redox homeostasis": Table S4_Strains.xlsx

### Sheet: Dictyostelium discoideum
		Target gene	GenBank Number	Source
Dd 17S-F1:	CACTGTGAGAAAATTGTGG	17S	JF930953.1	dictyBase
Dd 17S-R1:	AGGTCTCGTCCGTTATCGG		JF930953.1
Dd 26S-F1:	CGTGCAAATCGCTTGTCTAA	26S (maybe)	JF930953.1
Dd 26S-R1:	AAATGATACCCACCCGTTCA		JF930953.1
F1 – 225F	CAATGCCTTCGGGTTTTGGG	17S	JF930953.1
R1 – 798R	GCTGCAAAAGATCAGGCGAG	17S	JF930953.1
F1 – 3007F	AGTAACGGCGAGTGAAGACG	17S	JF930953.1
R1 – 3660R	ACCTGTAGACAAGGCCAAGC	17S	JF930953.1
F2 – 3147F	ACCCTGTTCGCAGTATCACA	17S	JF930953.1
R2 – 3567R	TTATTGAGAGCGAGCCACCAG	17S	JF930953.1
F3-666	CGTGGTYAAMTCGACACCR
R3-1385	AYCCCAGAAAAGCTATCGTCT

### Sheet: Aspergillus sp. 
					Target gene	Reference
Af 18S-F1	ACCGGGCCTGTCTAGGTATAA				18S rDNA	http://www.aspergillusgenome.org/cgi-bin/compute/web-primer3
Af 18S-R1	TTCTTTCCTCTAATGACCGGG				18S rDNA
Af 18S-F2	AGGGCCAGCGAGTACATCACCTTG				18S rDNA	Skladny et al., 1999
Af 18S-R2	GA CCG GGT TTG ACC AAC TTT				18S rDNA
Af 18S-R3	GG G (AG)GT CGT TGC CAA C(CT)C (CT)CC TGA				18S rDNA	Skladny et al., 1999
	ordered as:	GG G RGT CGT TGC CAA CYC YCC TGA			18S rDNA
Af 18S-F3	CGG CCC TTA AAT AGC CCG				18S rDNA
Btub153-F1	AGGCAGACCATCTCTGGTGAG				β-tubulin	Serrano et al., 2011
Btub153-R1	TCGGAGGAGCCATTGTAGC				β-tubulin
RodA105-F1	CCAGGCTCAGCTCTCTTGCT				rodlet A
RodA105-R1	CCACCACCGATGAGGTTCTT				rodlet A
Af-Btub198-F2	TGACGGGTGATTGGGATCTC				β-tubulin	Serrano et al., 2011
Af-Btub198-R2	CGTCCGCTTCTTCCTTGTTT				β-tubulin
Af-RodA313-F2	ACATTGACGAGGGCATCCTT				rodlet A
Af-RodA313-R2	ATGAGGGAACCGCTCTGATG				rodlet A
Acl_ATGF2	ATGCTCCTCCTACCACTCCTTGCC				aclF1	Tuntevski et al., 2013
Acl_NtermR2	GTTTACACATCCTTGGTAGTGC				aclF1
Acl_CtermF2	GCAATCATGGGTGCAATAAACC				aclF1
Acl_CtermR1	CTGCCCCGAGGGATTCTT				aclF1
Oligoname	Sequence (5´- 3´)	OD	µg	nmol	Vol for 100pmol/µl	Tm (°C)	MW (g/mol)	GC content
Btub153-F1	AGGCAGACCATCTCTGGTGAG (21)	5.3	147	22.7	227	61.8	6471	0.571
Btub153-R1	TCGGAGGAGCCATTGTAGC (19)	3.3	92	15.7	157	58.8	5868	0.579
RodA105-F1	CCAGGCTCAGCTCTCTTGCT (20)	5.2	162	27	270	61.4	6019	0.6
RodA105-R1	CCACCACCGATGAGGTTCTT (20)	4.1	120	19.8	198	59.4	6052	0.55
Af-Btub198-F2	TGACGGGTGATTGGGATCTC (20)	3.4	97	15.6	156	59.4	6204	0.55
Af-Btub198-R2	CGTCCGCTTCTTCCTTGTTT (20)	4.8	160	26.7	267	57.3	5991	0.5
Af-RodA313-F2	ACATTGACGAGGGCATCCTT (20)	3.7	103	16.9	169	57.3	6116	0.5
Af-RodA313-R2	ATGAGGGAACCGCTCTGATG (20)	3.9	107	17.3	173	59.4	6182	0.55
AFUA_2G01260	Primer name	Product	Tm	GC	Self comp	Self 3´
Af_srbA_F1	ATCGTCCAACGCAAGAAGGA	108 bp	59.68	50	3	0
Af_srbA_R1	TTGACCACCAAGCAGCAAGAG		61.09	52.38	3	0
Af_srbA_F2	CCAATGTATCCCCTCAGCCA	119 bp	59.15	55	3	0
Af_srbA_R2	TCCATCGTCATCGCTTCCAG		59.9	55	2	1
Af_srbA_F3	CCACGCCATAGGTTCTTCCA	130 bp	59.75	55	2	0
Af_srbA_R3	GCCCTTTCTCATCTTCTTCGG		58.72	52.38	2	1

### Sheet: Strains
Table S1. List of strains.
Strain Name	CPAR ID (deletion)	Genotype	Reference
C. albicans SC5314	na	wildtype
C. glabrata ATCC 2001	na	wildtype
C. parapsilosis CLIB 214	na	wildtype	Type Strain
C. parapsilosis his1-/leu2-		leu2::FRT/leu2::FRT, his1::FRT/his1::FRT	Holland et al., 2014
C. parapsilosis crp1 Δ/Δ	CPAR2_203720	leu2::FRT/leu2::FRT, his1::FRT/his1::FRT, cpr1::LEU2/crp1::HIS1	This study
C. parapsilosis prx1 Δ/Δ	CPAR2_805590	leu2::FRT/leu2::FRT, his1::FRT/his1::FRT, prx1::LEU2/prx1::HIS1	This study
C. parapsilosis crp1Δ::CRP1		leu2::FRT/leu2::FRT, his1::FRT/his1::FRT, crp1::LEU2/crp1::HIS1, NEUT5L::pCRP1::NEUT5L	This study
C. parapsilosis prx1Δ::PRX1		leu2::FRT/leu2::FRT, his1::FRT/his1::FRT, crp1::LEU2/crp1::HIS1, NEUT5L::pPRX1::NEUT5L	This study
