## Supplementary material for "Phagocytic predation by the fungivorous amoeba *Protostelium aurantium* targets metal ion and redox homeostasis": Table S5_Primers.xlsx

### Sheet: Primers
Table S2. List of primers used
Generation of knock-out mutants in C. parapsilosis
Deletion strain	C. parapsilosis ID	Gene Name	Primer 1	Primer 3	Primer 4	Primer 6	5' Check	3' Check	qRT F	q RT R
crp1 Δ/Δ	CPAR2_203720	CRP1	GGGCTTTAGTCCGATTTCTGTTTG	cacggcgcgcctagcagcggGTGGGTTGCGAAAGTATTGAG	gtcagcggccgcatccctgcGACAAGACTCAAACGTCAACAG	GGACTGTGAAGTTGTTCCGT	ATGTGATGGAGTATGGGACG	ATTCACTACCACCATCTGCG	TACTGATGTGACTGCTCGCC	CAACTCGCAACTGAATGACCC
prx1 Δ/Δ	CPAR2_805590	PRX1	GACATGGGAGAAAGCCTAAATG	cacggcgcgcctagcagcggACAGCGAAGTAGACGACTC	gtcagcggccgcatccctgcCACGCAATGGTTCAGGTAAG	GTTTGGGAGTTATTGGGGC	GCCAAATAATAGCGGCCTTG	CGTGACAGGAAACAATCGAG	CTGAATTGGGTGCTTTTGCC	GCCTTGTGGGAATCAGAGTTG
Other primers used for knock-out mutations in C. parapsilosis
Primer name	Sequence
Primer 2 (universal)	ccgctgctaggcgcgccgtgCCAGTGTGATGGATATCTGC
Primer 5 (universal)	gcagggatgcggccgctgacCAATGACGAGTTGAGGCAATagctcggatccactagtaacg
LEU check 1	GAA GTT GGT GAC GCG ATT GT
LEU check 2	TTC CCC TTC AAT GTA TGC AA
HIS check 1	AAA ATC AAT GGG CAT TCT CG
HIS check 2	TGG GAA GCA GAC ATT CAA CA
Leu SB probe F	ggtaccgaaattgtcaatgaag
Leu SB probe R	atggtgggttatgttgtaaagc
His SB probe F	ACCATGGGATATGCTCAAGA
His SB probe R	Atcgggcaaatgattgacta
Generation of complemented strains in C. parapsilosis
Strain	rec_F	rec_R	Clone_check_F	Clone_check_R	NAT_Clone_check_F (universal)	NAT_Clone_check_R
crp1Δ::CRP1	accgcctttgagtgaACCATTCACTACCTCAACCCA	tacgaccgagattccGCAGACAAAGACCGATTCAGAG	GCATCCAAATCAGCCAAGAAAC	CGAATCCACAATCCTCCACC	CTGTCAAGGAGGGTATTCTGGG	CACTTTGTTCTGTGGCTGGTG
prx1Δ::PRX1	accgcctttgagtgaGCGGATGAAGAAGAGTGCGA	tacgaccgagattccAGAGATTGTGCCATTGTGTTTG	TTGGAGTCGTCTACTTCGCTG	ACTGGCTGGGTAAGCCAAAG		AGCCACATAAACGGAGAGCC
Clon_F	ggaatctcggtcgtaatg
Clon_R	tcactcaaaggcggtaatac
NAT check F	AACCTCAGTGGCAAATCCTAAC
NAT check R	CCTTTCGCTTTCTTCCCTTCC
